# Single-cell transcriptomics reveals targeted modulation of inflammatory repertoire by SOCE blockers

**DOI:** 10.1101/2025.04.28.651042

**Authors:** Andreas Stephanou, Madhav Mantri, Divya Shankaranarayanan, Carol Li, Mila Lagman, Jenny Xiang, Chendong Pan, Yanjie Sun, Thangamani Muthukumar, Khaled Machaca, Iwijn De Vlaminck, Manikkam Suthanthiran

## Abstract

Store-operated calcium entry (SOCE) plays a critical role in regulating intracellular calcium signaling and is essential for immune cell functions. SOCE blockade with pyrazole derivative BTP2 has been explored as an anti-inflammatory strategy in preclinical models and Zegocractin (CM4620) is being investigated in Phase 2 clinical trials as an immunoregulatory agent. However, the mode of action and differential effects of SOCE blockade on diverse immune cell types remain largely unknown, limiting the precision of current therapeutic applications. Here, we used multiplexed single-cell RNA sequencing to investigate the effects of two prototypic SOCE blockers, BTP2 and CM4620, on polyclonally-stimulated, normal human peripheral blood mononuclear cells (PBMCs). The data revealed that SOCE blockade suppresses the expression of cytotoxicity-associated genes in CD8□ effector T cells and natural killer (NK) cells, restoring them to levels comparable to those in unstimulated cells. Strikingly, SOCE blockade preserved activation-induced expression of anti-inflammatory genes in CD4□ regulatory T cells, maintaining their tolerance phenotype even after SOCE blockade. These findings suggest that SOCE blockers modulate immune responses with greater selectivity than conventional immunosuppressants by reducing cytotoxicity while preserving tolerance-associated pathways, highlighting their potential for managing immune-mediated conditions, including organ transplantation.

**KEY POINTS:**

- SOCE blockers BTP2 and CM4620 reduce cytotoxic gene expression in CD8□ T cells and NK cells.
- SOCE blockade preserves anti-inflammatory programs in CD4□ Tregs, supporting selective immune modulation.
