## Supplemental Table 2 for "Single-cell transcriptomics reveals targeted modulation of inflammatory repertoire by SOCE blockers"

### Sheet: Details
	Supplemetary Table 2 - DGEA results for comparison of Control vs. BTP2 for each cell type.
	Upregulated genes were enriched in cells treated with BTP2 as compared to Control, and downregulated genes were reduced in cells treated with BTP2 as compared to Control.
	Each tab has the significant DGE genes from each celltype comparison

### Sheet: B Cells
names	scores	logfoldchanges	pvals	pvals_adj	Cell type	Regulation
XAF1	17.2341	1.5686	1.47415e-66	2.4378e-62	B Cells	upregulated
ISG15	16.689	1.85217	1.57538e-62	1.3026e-58	B Cells	upregulated
IFI44L	14.4396	1.89749	2.91483e-47	1.60675e-43	B Cells	upregulated
MX1	13.9564	1.71798	2.87588e-44	1.18896e-40	B Cells	upregulated
IFI6	12.9615	1.67726	2.02353e-38	6.69262e-35	B Cells	upregulated
EIF2AK2	12.7612	1.49793	2.70181e-37	7.44665e-34	B Cells	upregulated
LY6E	12.0631	1.1691	1.65377e-33	3.9069e-30	B Cells	upregulated
IFIT3	11.589	2.23107	4.68666e-31	9.68791e-28	B Cells	upregulated
MX2	11.166	1.87969	5.97908e-29	1.09862e-25	B Cells	upregulated
SAMD9L	11.1382	1.37643	8.17826e-29	1.35244e-25	B Cells	upregulated
SAMD9	9.37971	1.01422	6.61518e-21	7.29302e-18	B Cells	upregulated
TRIM22	8.85664	1.04289	8.24632e-19	8.52309e-16	B Cells	upregulated
HERC5	8.44511	1.94618	3.03749e-17	2.64373e-14	B Cells	upregulated
IFIT1	8.19717	2.55174	2.46116e-16	2.03501e-13	B Cells	upregulated
IRF7	7.74956	1.14771	9.22133e-15	6.63014e-12	B Cells	upregulated
EPSTI1	7.12701	1.02775	1.0257e-12	5.47163e-10	B Cells	upregulated
OAS1	6.64695	1.70677	2.99229e-11	1.37454e-08	B Cells	upregulated
IFIT2	6.57337	2.04378	4.91889e-11	2.19848e-08	B Cells	upregulated
SLFN5	5.98173	2.09434	2.20775e-09	8.90476e-07	B Cells	upregulated
PLSCR1	5.86012	1.04363	4.62525e-09	1.82114e-06	B Cells	upregulated
OAS3	4.76776	2.04172	1.86288e-06	0.000528684	B Cells	upregulated
OAS2	4.41813	1.13487	9.95593e-06	0.00225536	B Cells	upregulated
DDX60	4.08036	1.2426	4.4965e-05	0.00721929	B Cells	upregulated

### Sheet: CD14+ Monocytes
names	scores	logfoldchanges	pvals	pvals_adj	Cell type	Regulation
IFI6	16.9457	1.42359	2.07147e-64	5.70933e-61	CD14+ Monocytes	upregulated
XAF1	14.8462	1.6991	7.36316e-50	1.0147e-46	CD14+ Monocytes	upregulated
MX2	14.4888	1.84959	1.42714e-47	1.68575e-44	CD14+ Monocytes	upregulated
LY6E	14.0505	1.63911	7.65322e-45	7.44478e-42	CD14+ Monocytes	upregulated
ISG15	13.8844	1.51946	7.88071e-44	6.85912e-41	CD14+ Monocytes	upregulated
MX1	13.8507	2.15925	1.25995e-43	9.9218e-41	CD14+ Monocytes	upregulated
IFITM3	13.7234	1.73414	7.35166e-43	5.28584e-40	CD14+ Monocytes	upregulated
EIF2AK2	12.2179	1.31838	2.49522e-34	1.00643e-31	CD14+ Monocytes	upregulated
EPSTI1	11.9661	1.53616	5.34539e-33	2.10468e-30	CD14+ Monocytes	upregulated
CD163	11.4908	1.6207	1.46788e-30	5.27703e-28	CD14+ Monocytes	upregulated
OAS3	10.8793	2.32197	1.44748e-27	4.69353e-25	CD14+ Monocytes	upregulated
IFIT3	10.5247	2.22641	6.64574e-26	1.89484e-23	CD14+ Monocytes	upregulated
OAS2	9.72088	2.30495	2.4564e-22	5.14195e-20	CD14+ Monocytes	upregulated
OAS1	9.69677	2.19397	3.11199e-22	6.43288e-20	CD14+ Monocytes	upregulated
OLFML2B	8.43016	1.692	3.45179e-17	5.09663e-15	CD14+ Monocytes	upregulated
PARP9	8.32154	1.16131	8.68313e-17	1.23787e-14	CD14+ Monocytes	upregulated
DDX58	8.2604	1.49631	1.45188e-16	1.98427e-14	CD14+ Monocytes	upregulated
IFI44	8.18653	2.56135	2.68871e-16	3.58574e-14	CD14+ Monocytes	upregulated
HERC5	8.15432	1.68136	3.51147e-16	4.57237e-14	CD14+ Monocytes	upregulated
IFIT1	8.12871	3.20532	4.33892e-16	5.56222e-14	CD14+ Monocytes	upregulated
IFI44L	7.76168	2.26911	8.38148e-15	9.69262e-13	CD14+ Monocytes	upregulated
APOBEC3A	7.64658	2.08295	2.06395e-14	2.29071e-12	CD14+ Monocytes	upregulated
TNFSF13B	7.58747	1.43382	3.2621e-14	3.48035e-12	CD14+ Monocytes	upregulated
SAMD9L	6.97713	1.19898	3.01265e-12	2.66418e-10	CD14+ Monocytes	upregulated
SIGLEC1	6.86734	2.26364	6.54116e-12	5.57584e-10	CD14+ Monocytes	upregulated
RSAD2	6.67366	2.32913	2.49505e-11	1.98368e-09	CD14+ Monocytes	upregulated
MNDA	6.59237	1.12346	4.32862e-11	3.37653e-09	CD14+ Monocytes	upregulated
OASL	6.55292	1.76583	5.64219e-11	4.34925e-09	CD14+ Monocytes	upregulated
IFIT2	6.01579	2.84365	1.79009e-09	1.15186e-07	CD14+ Monocytes	upregulated
TRIM22	5.9952	1.2822	2.03232e-09	1.29762e-07	CD14+ Monocytes	upregulated
PNPT1	5.88075	1.48859	4.08414e-09	2.50146e-07	CD14+ Monocytes	upregulated
HACD4	5.77525	1.19698	7.68397e-09	4.52206e-07	CD14+ Monocytes	upregulated
CMPK2	5.76	2.66626	8.41148e-09	4.88072e-07	CD14+ Monocytes	upregulated
SLCO2B1	5.63087	1.13807	1.79302e-08	1.00512e-06	CD14+ Monocytes	upregulated
TRIM14	5.00222	1.58577	5.66751e-07	2.60343e-05	CD14+ Monocytes	upregulated
DDX60	4.84057	1.15575	1.29467e-06	5.46171e-05	CD14+ Monocytes	upregulated
HELZ2	4.6523	1.27613	3.28248e-06	0.000126532	CD14+ Monocytes	upregulated
CCL8	4.04457	1.51801	5.24183e-05	0.00158293	CD14+ Monocytes	upregulated
IFIT5	3.94414	1.78435	8.00876e-05	0.00229136	CD14+ Monocytes	upregulated
TNFSF10	3.64561	1.67611	0.000266758	0.00662368	CD14+ Monocytes	upregulated
USP18	3.62135	2.20011	0.000293067	0.00714816	CD14+ Monocytes	upregulated
NLN	3.58266	1.01863	0.000340107	0.00817494	CD14+ Monocytes	upregulated
NT5E	-3.71773	-1.51004	0.000201023	0.00516198	CD14+ Monocytes	downregulated
SCG5	-4.74653	-1.94348	2.06932e-06	8.40795e-05	CD14+ Monocytes	downregulated
SLAMF8	-6.0205	-1.00538	1.73879e-09	1.12322e-07	CD14+ Monocytes	downregulated
FBP1	-9.86524	-1.14196	5.88959e-23	1.28153e-20	CD14+ Monocytes	downregulated
ALOX5AP	-17.0305	-1.02885	4.87699e-65	1.61302e-61	CD14+ Monocytes	downregulated
CLEC5A	-23.8428	-1.1809	1.20175e-125	1.98734e-121	CD14+ Monocytes	downregulated

### Sheet: CD16+ Monocytes
names	scores	logfoldchanges	pvals	pvals_adj	Cell type	Regulation
IFI6	9.79137	1.63884	1.22621e-22	1.00331e-18	CD16+ Monocytes	upregulated
MX2	9.75136	2.3258	1.82012e-22	1.00331e-18	CD16+ Monocytes	upregulated
ISG15	9.59566	2.09162	8.33852e-22	3.44735e-18	CD16+ Monocytes	upregulated
IFITM3	8.817	1.83297	1.17572e-18	3.24048e-15	CD16+ Monocytes	upregulated
LY6E	8.36602	1.6593	5.95967e-17	1.40793e-13	CD16+ Monocytes	upregulated
MX1	8.24965	2.36705	1.58861e-16	3.28385e-13	CD16+ Monocytes	upregulated
XAF1	7.75446	1.53932	8.87213e-15	1.6302e-11	CD16+ Monocytes	upregulated
EIF2AK2	6.98068	1.7219	2.93753e-12	3.23853e-09	CD16+ Monocytes	upregulated
OAS2	6.91626	2.28286	4.63736e-12	4.79301e-09	CD16+ Monocytes	upregulated
IFITM2	6.75024	1.32059	1.47598e-11	1.43578e-08	CD16+ Monocytes	upregulated
HERC5	6.72108	2.46667	1.8038e-11	1.65719e-08	CD16+ Monocytes	upregulated
OAS3	6.41578	1.83233	1.40108e-10	1.10331e-07	CD16+ Monocytes	upregulated
IFIT3	6.02963	1.91145	1.64333e-09	1.13232e-06	CD16+ Monocytes	upregulated
IFIT1	5.97185	3.34037	2.34573e-09	1.55165e-06	CD16+ Monocytes	upregulated
IFI44L	5.70629	3.01969	1.15467e-08	5.96711e-06	CD16+ Monocytes	upregulated
EPSTI1	5.24256	1.13851	1.58361e-07	6.38735e-05	CD16+ Monocytes	upregulated
APOBEC3A	5.23076	2.02345	1.68811e-07	6.49217e-05	CD16+ Monocytes	upregulated
OAS1	5.18818	1.15045	2.12365e-07	7.98154e-05	CD16+ Monocytes	upregulated
IFIT2	5.06746	2.43348	4.03152e-07	0.000144646	CD16+ Monocytes	upregulated
RSAD2	4.79078	2.41517	1.66138e-06	0.000491608	CD16+ Monocytes	upregulated
DDX58	4.55152	1.72651	5.32595e-06	0.00137617	CD16+ Monocytes	upregulated
SLFN5	4.34916	1.14471	1.36661e-05	0.00318304	CD16+ Monocytes	upregulated
FBP1	-4.6154	-1.11556	3.92332e-06	0.00104645	CD16+ Monocytes	downregulated
MFSD12	-5.2484	-1.06272	1.5343e-07	6.34316e-05	CD16+ Monocytes	downregulated
CYP1B1	-5.71443	-1.29933	1.10075e-08	5.87199e-06	CD16+ Monocytes	downregulated
HMG20B	-5.77627	-1.21696	7.63733e-09	4.35512e-06	CD16+ Monocytes	downregulated
GSN	-5.94513	-1.02778	2.7623e-09	1.75693e-06	CD16+ Monocytes	downregulated
INHBA	-9.02451	-1.93724	1.80499e-19	5.96982e-16	CD16+ Monocytes	downregulated

### Sheet: CD4+ T Cells
names	scores	logfoldchanges	pvals	pvals_adj	Cell type	Regulation
IFI44L	19.3458	1.8745	2.21195e-83	3.65789e-79	CD4+ T Cells	upregulated
XAF1	18.9446	1.33825	4.89591e-80	4.04818e-76	CD4+ T Cells	upregulated
ISG15	14.8693	1.10856	5.21265e-50	2.87339e-46	CD4+ T Cells	upregulated
IFI6	13.7958	1.24269	2.69963e-43	8.92874e-40	CD4+ T Cells	upregulated
MX1	13.1566	1.12682	1.55984e-39	4.29918e-36	CD4+ T Cells	upregulated
EIF2AK2	11.0011	1.03959	3.77462e-28	7.80261e-25	CD4+ T Cells	upregulated
SAMD9L	8.31059	1.07655	9.52292e-17	8.28845e-14	CD4+ T Cells	upregulated
IFIT3	7.91736	1.50728	2.4261e-15	1.60482e-12	CD4+ T Cells	upregulated
HERC5	7.91001	1.34294	2.57377e-15	1.63702e-12	CD4+ T Cells	upregulated
IFIT1	7.70692	2.55553	1.28887e-14	7.89408e-12	CD4+ T Cells	upregulated
OAS1	6.90167	1.89075	5.13965e-12	2.23669e-09	CD4+ T Cells	upregulated
IFI44	6.68187	1.49082	2.35909e-11	8.6694e-09	CD4+ T Cells	upregulated
RSAD2	5.52923	1.50297	3.21646e-08	8.31102e-06	CD4+ T Cells	upregulated
OASL	4.25425	1.60989	2.0975e-05	0.00309699	CD4+ T Cells	upregulated
OAS3	4.16803	1.72453	3.07237e-05	0.00419899	CD4+ T Cells	upregulated

### Sheet: CD8+ Effector T Cells
names	scores	logfoldchanges	pvals	pvals_adj	Cell type	Regulation
IFI6	11.349	1.58084	7.50295e-30	1.24076e-25	CD8+ Effector T Cells	upregulated
XAF1	11.0964	1.25117	1.30575e-28	1.07966e-24	CD8+ Effector T Cells	upregulated
ISG15	10.8746	1.12992	1.52382e-27	8.39978e-24	CD8+ Effector T Cells	upregulated
LY6E	9.83085	1.01611	8.29152e-23	3.42792e-19	CD8+ Effector T Cells	upregulated
IFI44L	9.717	2.43905	2.552e-22	8.4405e-19	CD8+ Effector T Cells	upregulated
MX1	9.46394	1.66806	2.96555e-21	8.17356e-18	CD8+ Effector T Cells	upregulated
EIF2AK2	8.31721	1.17691	9.00601e-17	1.86166e-13	CD8+ Effector T Cells	upregulated
MX2	7.15709	1.38509	8.24095e-13	1.13567e-09	CD8+ Effector T Cells	upregulated
STAT1	6.42851	1.04037	1.28862e-10	1.25352e-07	CD8+ Effector T Cells	upregulated
IFIT3	4.93973	1.58322	7.82304e-07	0.000369628	CD8+ Effector T Cells	upregulated
IFIT1	4.77103	2.90087	1.83284e-06	0.00077717	CD8+ Effector T Cells	upregulated
IFI44	4.45286	1.5176	8.47354e-06	0.00291931	CD8+ Effector T Cells	upregulated
RSAD2	4.36591	2.09645	1.26594e-05	0.00410486	CD8+ Effector T Cells	upregulated
PLSCR1	4.34859	1.21107	1.37013e-05	0.00435729	CD8+ Effector T Cells	upregulated
HERC5	4.30541	1.20878	1.66673e-05	0.00520052	CD8+ Effector T Cells	upregulated

### Sheet: CD8+ Naive T Cells
names	scores	logfoldchanges	pvals	pvals_adj	Cell type	Regulation
XAF1	20.1781	1.90553	1.52563e-90	2.52294e-86	CD8+ Naive T Cells	upregulated
ISG15	19.6905	1.78624	2.59987e-86	2.1497e-82	CD8+ Naive T Cells	upregulated
IFI44L	19.1441	2.17823	1.08361e-81	5.97321e-78	CD8+ Naive T Cells	upregulated
LY6E	17.9207	1.47437	8.12355e-72	3.35848e-68	CD8+ Naive T Cells	upregulated
MX1	16.6959	1.80553	1.40425e-62	4.64442e-59	CD8+ Naive T Cells	upregulated
IFI6	15.2538	1.62565	1.55255e-52	4.27909e-49	CD8+ Naive T Cells	upregulated
EIF2AK2	10.6589	1.2982	1.58486e-26	2.62088e-23	CD8+ Naive T Cells	upregulated
MX2	10.5275	1.07597	6.45475e-26	9.70384e-23	CD8+ Naive T Cells	upregulated
TRIM22	10.4604	1.24944	1.3124e-25	1.8086e-22	CD8+ Naive T Cells	upregulated
IFIT1	10.049	2.92925	9.27706e-24	1.18011e-20	CD8+ Naive T Cells	upregulated
IFIT3	9.71943	1.83034	2.49182e-22	2.57545e-19	CD8+ Naive T Cells	upregulated
HERC5	9.0685	1.98426	1.20669e-19	9.50239e-17	CD8+ Naive T Cells	upregulated
SAMD9L	8.41981	1.2237	3.77084e-17	2.49433e-14	CD8+ Naive T Cells	upregulated
IRF7	8.06352	1.28743	7.41286e-16	4.71487e-13	CD8+ Naive T Cells	upregulated
IFI44	7.25798	2.0732	3.92913e-13	2.096e-10	CD8+ Naive T Cells	upregulated
OAS2	7.20739	1.41544	5.7034e-13	2.8581e-10	CD8+ Naive T Cells	upregulated
RSAD2	6.50725	1.66731	7.65392e-11	3.01364e-08	CD8+ Naive T Cells	upregulated
OAS1	6.12829	2.04614	8.88298e-10	3.2644e-07	CD8+ Naive T Cells	upregulated
EPSTI1	5.80465	1.22783	6.44998e-09	2.26943e-06	CD8+ Naive T Cells	upregulated
PLSCR1	5.42565	1.181	5.77429e-08	1.76832e-05	CD8+ Naive T Cells	upregulated
DDX60	4.59616	1.18471	4.30343e-06	0.00100221	CD8+ Naive T Cells	upregulated
OAS3	4.54398	1.99739	5.52029e-06	0.00124548	CD8+ Naive T Cells	upregulated
IFIT2	4.0958	1.75769	4.2071e-05	0.0075243	CD8+ Naive T Cells	upregulated

### Sheet: NK Cells
names	scores	logfoldchanges	pvals	pvals_adj	Cell type	Regulation
ISG15	26.3208	2.4384	1.10841e-152	1.83298e-148	NK Cells	upregulated
IFI6	25.6536	2.47339	3.8588e-145	3.19065e-141	NK Cells	upregulated
XAF1	22.7662	1.71656	9.92415e-115	5.47052e-111	NK Cells	upregulated
LY6E	22.5827	1.53273	6.41744e-113	2.65313e-109	NK Cells	upregulated
MX1	22.142	2.54769	1.24468e-108	4.11667e-105	NK Cells	upregulated
ISG20	21.4153	1.7839	9.62951e-102	2.65405e-98	NK Cells	upregulated
IFIT3	19.596	2.75464	1.67284e-85	3.95198e-82	NK Cells	upregulated
IFI44L	18.9268	2.49717	6.85581e-80	1.41718e-76	NK Cells	upregulated
BST2	17.7148	1.30405	3.22528e-70	5.92628e-67	NK Cells	upregulated
RNF213	16.2171	1.00162	3.8178e-59	6.31349e-56	NK Cells	upregulated
TRIM22	16.1678	1.7131	8.50867e-59	1.27916e-55	NK Cells	upregulated
EIF2AK2	16.0961	1.70963	2.71861e-58	3.74647e-55	NK Cells	upregulated
MX2	15.9176	2.45234	4.78643e-57	6.08871e-54	NK Cells	upregulated
IFITM3	15.6661	2.02843	2.57841e-55	3.04566e-52	NK Cells	upregulated
IFITM2	14.8542	1.02698	6.52982e-50	7.19891e-47	NK Cells	upregulated
IFIT1	14.6313	3.24077	1.77475e-48	1.83432e-45	NK Cells	upregulated
SAMD9L	14.1007	1.40076	3.76091e-45	3.65848e-42	NK Cells	upregulated
STAT1	13.5473	1.62526	8.22436e-42	7.55591e-39	NK Cells	upregulated
HERC5	13.5365	2.50568	9.52166e-42	8.28735e-39	NK Cells	upregulated
SAMD9	13.0178	1.17679	9.68635e-39	8.00916e-36	NK Cells	upregulated
IFIT2	12.5379	2.32924	4.63283e-36	3.64824e-33	NK Cells	upregulated
IRF7	12.098	1.53035	1.08207e-33	7.78009e-31	NK Cells	upregulated
IRF9	12.0604	1.11065	1.70947e-33	1.17789e-30	NK Cells	upregulated
PARP14	11.8481	1.23284	2.2005e-32	1.45559e-29	NK Cells	upregulated
RSAD2	11.6657	2.54036	1.90816e-31	1.21366e-28	NK Cells	upregulated
EPSTI1	11.5366	1.70713	8.6269e-31	5.09511e-28	NK Cells	upregulated
OAS1	11.0179	2.4546	3.13165e-28	1.67058e-25	NK Cells	upregulated
IFI35	10.8271	1.39793	2.56106e-27	1.32351e-24	NK Cells	upregulated
PLSCR1	10.4995	1.70363	8.68544e-26	4.19615e-23	NK Cells	upregulated
OASL	9.81253	1.34763	9.94427e-23	4.32759e-20	NK Cells	upregulated
PARP9	9.40059	1.60543	5.42597e-21	2.30075e-18	NK Cells	upregulated
IFITM1	9.22656	1.14288	2.79459e-20	1.12718e-17	NK Cells	upregulated
OAS3	9.13627	2.94553	6.46423e-20	2.54522e-17	NK Cells	upregulated
TYMP	9.00222	1.00206	2.21196e-19	8.50678e-17	NK Cells	upregulated
IFI44	8.97485	2.25619	2.8374e-19	1.06641e-16	NK Cells	upregulated
CD38	8.82104	1.03639	1.13399e-18	4.1673e-16	NK Cells	upregulated
OAS2	8.62634	1.56663	6.33479e-18	2.13793e-15	NK Cells	upregulated
SHFL	8.58215	1.01548	9.31182e-18	3.07979e-15	NK Cells	upregulated
TNFSF10	7.98908	1.50071	1.35952e-15	4.08771e-13	NK Cells	upregulated
TMEM123	7.88656	1.27384	3.10628e-15	9.17296e-13	NK Cells	upregulated
DDX60L	7.8579	1.6522	3.90622e-15	1.13328e-12	NK Cells	upregulated
PPM1K	7.51044	1.04493	5.89286e-14	1.654e-11	NK Cells	upregulated
DDX58	6.65057	1.39357	2.91964e-11	7.31548e-09	NK Cells	upregulated
NT5C3A	6.00238	1.08361	1.94448e-09	4.34538e-07	NK Cells	upregulated
LAP3	5.9383	1.01839	2.87988e-09	6.26639e-07	NK Cells	upregulated
DDX60	5.61115	1.24417	2.00991e-08	4.10345e-06	NK Cells	upregulated
CMPK2	5.57497	2.84541	2.47576e-08	4.93272e-06	NK Cells	upregulated
LGALS9	5.54328	2.00432	2.96851e-08	5.84407e-06	NK Cells	upregulated
DTX3L	5.52436	1.39205	3.30682e-08	6.43351e-06	NK Cells	upregulated
HERC6	5.47858	1.76699	4.28764e-08	8.14996e-06	NK Cells	upregulated
IFIH1	5.32191	1.52521	1.0268e-07	1.8867e-05	NK Cells	upregulated
PNPT1	5.2052	1.63178	1.9379e-07	3.52166e-05	NK Cells	upregulated
GBP1	4.93639	1.089	7.95824e-07	0.000132935	NK Cells	upregulated
USP18	4.86444	2.17073	1.14781e-06	0.000186092	NK Cells	upregulated
HELZ2	4.41451	1.08015	1.01241e-05	0.00146862	NK Cells	upregulated
IFIT5	4.2064	1.59113	2.59466e-05	0.00337857	NK Cells	upregulated
