## Supplemental Table 3 for "Single-cell transcriptomics reveals targeted modulation of inflammatory repertoire by SOCE blockers"

### Sheet: Details
	Supplemetary Table 3 - DGEA results for comparison of Control vs. CM4620 for each cell type.
	Upregulated genes were enriched in cells treated with CM4620 as compared to Control, and downregulated genes were reduced in cells treated with CM4620 as compared to Control.
	Each tab has the significant DGE genes from each celltype comparison

### Sheet: B Cells
	scores	logfoldchanges	pvals	pvals_adj	Cell type	Regulation
ISG15	20.9956	2.2217	7.19165e-98	1.18928e-93	B Cells	upregulated
XAF1	19.5857	1.71866	2.04794e-85	1.69334e-81	B Cells	upregulated
MX1	18.931	2.15911	6.33877e-80	3.49414e-76	B Cells	upregulated
IFI44L	18.8942	2.27375	1.27286e-79	5.26233e-76	B Cells	upregulated
EIF2AK2	16.7162	1.77967	9.98175e-63	3.30136e-59	B Cells	upregulated
IFI6	16.6016	2.03742	6.78413e-62	1.86982e-58	B Cells	upregulated
LY6E	16.592	1.48555	7.96849e-62	1.8825e-58	B Cells	upregulated
SAMD9L	16.1721	1.79773	7.92996e-59	1.63922e-55	B Cells	upregulated
IFIT3	16.1339	2.7394	1.47514e-58	2.71049e-55	B Cells	upregulated
MX2	15.7744	2.28521	4.67103e-56	7.72449e-53	B Cells	upregulated
HERC5	11.9885	2.38028	4.08069e-33	4.49882e-30	B Cells	upregulated
IFIT1	11.7423	3.07861	7.73688e-32	7.52617e-29	B Cells	upregulated
SAMD9	11.3426	1.17947	8.06762e-30	7.10933e-27	B Cells	upregulated
IRF7	11.3416	1.5025	8.16819e-30	7.10933e-27	B Cells	upregulated
TRIM22	10.654	1.18299	1.67035e-26	1.31536e-23	B Cells	upregulated
IFIT2	10.2866	2.66184	8.09454e-25	5.81997e-22	B Cells	upregulated
EPSTI1	9.39615	1.25655	5.65962e-21	3.89971e-18	B Cells	upregulated
OAS1	9.12387	1.99759	7.24859e-20	4.61038e-17	B Cells	upregulated
PLSCR1	8.41572	1.3766	3.90482e-17	2.08303e-14	B Cells	upregulated
OAS2	8.16081	1.64134	3.32781e-16	1.66764e-13	B Cells	upregulated
NT5C3A	7.43116	1.10903	1.07649e-13	4.5646e-11	B Cells	upregulated
OAS3	7.35825	2.56585	1.86343e-13	7.7039e-11	B Cells	upregulated
IFI35	6.82945	1.08755	8.52386e-12	3.06433e-09	B Cells	upregulated
SLFN5	6.65169	2.25416	2.89751e-11	9.7788e-09	B Cells	upregulated
DDX60L	6.3014	1.62734	2.94978e-10	8.86918e-08	B Cells	upregulated
IFI44	6.14491	2.00465	8.0011e-10	2.28128e-07	B Cells	upregulated
PARP9	6.07617	1.20354	1.23089e-09	3.45004e-07	B Cells	upregulated
IFIH1	5.68195	1.07449	1.33167e-08	3.38796e-06	B Cells	upregulated
IFITM1	5.44273	1.53526	5.24711e-08	1.18865e-05	B Cells	upregulated
TNFSF10	5.41179	1.60458	6.23978e-08	1.34009e-05	B Cells	upregulated
DDX60	5.12987	1.42817	2.89935e-07	5.77669e-05	B Cells	upregulated
USP18	5.04417	2.7126	4.55483e-07	8.86155e-05	B Cells	upregulated
MNDA	4.80322	1.45245	1.56136e-06	0.000277636	B Cells	upregulated
ZBP1	4.71412	1.57257	2.42761e-06	0.000418181	B Cells	upregulated
PNPT1	4.67542	1.23919	2.93349e-06	0.000500115	B Cells	upregulated
RSAD2	4.54041	2.06052	5.61447e-06	0.000910259	B Cells	upregulated
DDX58	4.32296	1.18399	1.53948e-05	0.00235726	B Cells	upregulated
LGALS9	4.29312	1.00446	1.7618e-05	0.00267292	B Cells	upregulated
DTX3L	4.25926	1.00173	2.05104e-05	0.0030016	B Cells	upregulated

### Sheet: CD14+ Monocytes
names	scores	logfoldchanges	pvals	pvals_adj	Cell type	Regulation
IFI6	21.0506	1.69538	2.25968e-98	5.33834e-95	CD14+ Monocytes	upregulated
MX2	18.9918	2.11848	1.99456e-80	2.356e-77	CD14+ Monocytes	upregulated
XAF1	18.8275	1.94654	4.49116e-79	4.64189e-76	CD14+ Monocytes	upregulated
ISG15	18.3206	1.82421	5.67321e-75	5.5187e-72	CD14+ Monocytes	upregulated
LY6E	17.139	1.8865	7.59122e-66	5.97791e-63	CD14+ Monocytes	upregulated
IFI16	16.2068	1.09706	4.51252e-59	2.87014e-56	CD14+ Monocytes	upregulated
MX1	15.8951	2.34711	6.84782e-57	3.90491e-54	CD14+ Monocytes	upregulated
EIF2AK2	15.4623	1.53191	6.23016e-54	3.21963e-51	CD14+ Monocytes	upregulated
IFITM3	15.0553	1.90384	3.18708e-51	1.42445e-48	CD14+ Monocytes	upregulated
EPSTI1	14.5729	1.70063	4.18001e-48	1.60755e-45	CD14+ Monocytes	upregulated
CD163	13.0572	1.74235	5.7816e-39	1.5421e-36	CD14+ Monocytes	upregulated
IFIT3	12.8629	2.45819	7.27724e-38	1.82339e-35	CD14+ Monocytes	upregulated
OAS1	12.7563	2.52171	2.87648e-37	6.89395e-35	CD14+ Monocytes	upregulated
OAS3	12.6634	2.54769	9.43509e-37	2.14993e-34	CD14+ Monocytes	upregulated
PARP9	12.1517	1.44304	5.61673e-34	1.17574e-31	CD14+ Monocytes	upregulated
OAS2	11.8623	2.56139	1.85794e-32	3.65772e-30	CD14+ Monocytes	upregulated
MNDA	11.8105	1.64784	3.44537e-32	6.70306e-30	CD14+ Monocytes	upregulated
LAP3	11.4393	1.00396	2.65995e-30	4.83381e-28	CD14+ Monocytes	upregulated
HERC5	11.2341	2.04827	2.77233e-29	4.8259e-27	CD14+ Monocytes	upregulated
SP110	10.9871	1.13689	4.40806e-28	7.00924e-26	CD14+ Monocytes	upregulated
TNFSF13B	10.9838	1.80085	4.57266e-28	7.13378e-26	CD14+ Monocytes	upregulated
IFI35	10.6539	1.2026	1.67183e-26	2.32328e-24	CD14+ Monocytes	upregulated
IFIT1	10.3094	3.53266	6.39148e-25	8.32251e-23	CD14+ Monocytes	upregulated
DDX58	10.216	1.6989	1.68166e-24	2.09095e-22	CD14+ Monocytes	upregulated
IFI44	10.1975	2.78672	2.03419e-24	2.47349e-22	CD14+ Monocytes	upregulated
IFIH1	10.0645	1.24227	7.92887e-24	9.43307e-22	CD14+ Monocytes	upregulated
APOBEC3A	9.98585	2.43206	1.75796e-23	2.0618e-21	CD14+ Monocytes	upregulated
SAMD9L	9.62256	1.45824	6.42146e-22	6.98629e-20	CD14+ Monocytes	upregulated
LGALS9	9.48169	1.18854	2.50202e-21	2.67011e-19	CD14+ Monocytes	upregulated
SIGLEC1	9.45444	2.66601	3.24748e-21	3.44254e-19	CD14+ Monocytes	upregulated
IFI44L	9.39875	2.53905	5.52157e-21	5.70689e-19	CD14+ Monocytes	upregulated
OLFML2B	9.166	1.73758	4.90905e-20	4.8322e-18	CD14+ Monocytes	upregulated
RSAD2	9.05989	2.64664	1.30585e-19	1.23399e-17	CD14+ Monocytes	upregulated
OASL	8.70715	2.08258	3.11614e-18	2.71219e-16	CD14+ Monocytes	upregulated
IFIT2	7.95546	3.17141	1.78465e-15	1.34149e-13	CD14+ Monocytes	upregulated
TRIM22	7.88477	1.46995	3.15104e-15	2.33672e-13	CD14+ Monocytes	upregulated
ADGRE1	7.58286	1.19012	3.38026e-14	2.27233e-12	CD14+ Monocytes	upregulated
AOAH	7.45509	1.09237	8.9808e-14	5.75641e-12	CD14+ Monocytes	upregulated
CD36	7.27606	1.01859	3.43712e-13	2.10517e-11	CD14+ Monocytes	upregulated
CMPK2	7.11555	2.88641	1.11469e-12	6.58342e-11	CD14+ Monocytes	upregulated
HRH2	7.03112	1.15976	2.04882e-12	1.17237e-10	CD14+ Monocytes	upregulated
CD4	7.02684	1.00341	2.1127e-12	1.20475e-10	CD14+ Monocytes	upregulated
PNPT1	6.99483	1.61183	2.65586e-12	1.49898e-10	CD14+ Monocytes	upregulated
HACD4	6.91373	1.32518	4.72068e-12	2.58496e-10	CD14+ Monocytes	upregulated
DDX60	6.88573	1.50239	5.74901e-12	3.11709e-10	CD14+ Monocytes	upregulated
LXN	5.75794	1.16011	8.51481e-09	3.50272e-07	CD14+ Monocytes	upregulated
HELZ2	5.52077	1.41021	3.37517e-08	1.28907e-06	CD14+ Monocytes	upregulated
TNFSF10	5.47721	2.08122	4.32095e-08	1.63514e-06	CD14+ Monocytes	upregulated
TRIM14	5.17408	1.6014	2.2904e-07	7.85815e-06	CD14+ Monocytes	upregulated
SLCO2B1	5.11675	1.05489	3.10846e-07	1.04907e-05	CD14+ Monocytes	upregulated
LGALS2	5.03336	1.05744	4.81948e-07	1.59081e-05	CD14+ Monocytes	upregulated
CCL8	4.88678	1.68031	1.02498e-06	3.21025e-05	CD14+ Monocytes	upregulated
NR1H3	4.74209	1.07284	2.11528e-06	6.32555e-05	CD14+ Monocytes	upregulated
IFIT5	4.68596	1.89046	2.78649e-06	8.19933e-05	CD14+ Monocytes	upregulated
NLN	4.40667	1.14799	1.04973e-05	0.000278195	CD14+ Monocytes	upregulated
HERC6	4.3304	1.80958	1.48836e-05	0.000385785	CD14+ Monocytes	upregulated
USP18	4.24622	2.37193	2.17411e-05	0.00054228	CD14+ Monocytes	upregulated
TRIM5	4.21337	1.3633	2.51588e-05	0.000616621	CD14+ Monocytes	upregulated
SECTM1	4.08381	1.08259	4.4303e-05	0.00102899	CD14+ Monocytes	upregulated
TRIM34	3.48918	1.01288	0.000484506	0.00909453	CD14+ Monocytes	upregulated
NT5E	-3.65899	-1.43467	0.000253209	0.00505105	CD14+ Monocytes	downregulated
RASAL1	-3.80399	-2.35243	0.000142384	0.00299633	CD14+ Monocytes	downregulated
IL24	-3.99574	-2.26007	6.44936e-05	0.00145835	CD14+ Monocytes	downregulated
ADGRE3	-4.29889	-1.06169	1.71654e-05	0.000436044	CD14+ Monocytes	downregulated
BHLHE41	-4.51786	-1.09684	6.24664e-06	0.000173323	CD14+ Monocytes	downregulated
ABCG1	-4.54389	-1.15775	5.52255e-06	0.000155582	CD14+ Monocytes	downregulated
SCG5	-4.80961	-1.85078	1.51222e-06	4.61394e-05	CD14+ Monocytes	downregulated
TNFSF14	-5.98678	-1.11118	2.1404e-09	9.38882e-08	CD14+ Monocytes	downregulated
CD109	-6.06942	-1.01069	1.28369e-09	5.816e-08	CD14+ Monocytes	downregulated
FBP1	-11.214	-1.27662	3.47927e-29	5.9934e-27	CD14+ Monocytes	downregulated
IL3RA	-12.3523	-1.02303	4.73359e-35	1.02999e-32	CD14+ Monocytes	downregulated
CXCL5	-13.0948	-1.20315	3.52438e-39	9.55454e-37	CD14+ Monocytes	downregulated
GPR68	-16.0511	-1.26201	5.61394e-58	3.43844e-55	CD14+ Monocytes	downregulated
ALOX5AP	-21.1566	-1.27244	2.40128e-99	6.61833e-96	CD14+ Monocytes	downregulated
CLEC5A	-24.5912	-1.18921	1.56919e-133	6.48741e-130	CD14+ Monocytes	downregulated
TIPARP	-24.8179	-1.55046	5.74883e-136	3.16895e-132	CD14+ Monocytes	downregulated
CYP1B1	-37.144	-2.08616	5.48506e-302	9.07064e-298	CD14+ Monocytes	downregulated

### Sheet: CD16+ Monocytes
names	scores	logfoldchanges	pvals	pvals_adj	Cell type	Regulation
IFI6	13.0103	2.07232	1.0696e-38	1.7688e-34	CD16+ Monocytes	upregulated
MX2	12.2655	2.63514	1.38686e-34	1.14673e-30	CD16+ Monocytes	upregulated
ISG15	11.4974	2.49248	1.35894e-30	7.4909e-27	CD16+ Monocytes	upregulated
LY6E	11.1529	2.03153	6.93287e-29	2.86622e-25	CD16+ Monocytes	upregulated
XAF1	10.5387	1.91463	5.72592e-26	1.89379e-22	CD16+ Monocytes	upregulated
MX1	10.4418	2.77594	1.59817e-25	4.40484e-22	CD16+ Monocytes	upregulated
IFIT3	9.67303	2.61281	3.92569e-22	9.27416e-19	CD16+ Monocytes	upregulated
IFITM3	9.64804	2.10583	5.01054e-22	1.03574e-18	CD16+ Monocytes	upregulated
APOBEC3A	8.97317	2.77039	2.88111e-19	4.33136e-16	CD16+ Monocytes	upregulated
EIF2AK2	8.9198	2.0145	4.67126e-19	6.43738e-16	CD16+ Monocytes	upregulated
IFIT1	8.36503	3.96647	6.00987e-17	7.09894e-14	CD16+ Monocytes	upregulated
OAS3	8.09158	2.12891	5.88938e-16	6.08704e-13	CD16+ Monocytes	upregulated
IFITM2	8.0131	1.6041	1.11854e-15	1.08807e-12	CD16+ Monocytes	upregulated
ADA2	7.86488	1.39966	3.6946e-15	3.21566e-12	CD16+ Monocytes	upregulated
OAS2	7.45671	2.46891	8.87131e-14	6.1127e-11	CD16+ Monocytes	upregulated
IFI44L	7.27399	3.4056	3.49023e-13	1.99027e-10	CD16+ Monocytes	upregulated
TNFSF10	7.26537	2.21516	3.72029e-13	2.05075e-10	CD16+ Monocytes	upregulated
IFIT2	7.18038	3.02165	6.95167e-13	3.70838e-10	CD16+ Monocytes	upregulated
SP110	7.15826	1.18374	8.17065e-13	4.22244e-10	CD16+ Monocytes	upregulated
OAS1	7.04978	1.39717	1.79198e-12	8.71587e-10	CD16+ Monocytes	upregulated
SAMD9	7.00542	1.24744	2.46253e-12	1.16351e-09	CD16+ Monocytes	upregulated
EPSTI1	6.96355	1.42546	3.31806e-12	1.52419e-09	CD16+ Monocytes	upregulated
HERC5	6.88981	2.53779	5.58658e-12	2.43119e-09	CD16+ Monocytes	upregulated
RSAD2	6.31992	2.96833	2.61696e-10	9.61705e-08	CD16+ Monocytes	upregulated
DDX58	6.13671	2.0367	8.425e-10	2.78648e-07	CD16+ Monocytes	upregulated
IRF7	6.06934	1.09772	1.28434e-09	3.86165e-07	CD16+ Monocytes	upregulated
SLFN5	5.88575	1.34304	3.96243e-09	1.04011e-06	CD16+ Monocytes	upregulated
LMO2	5.82539	1.00443	5.69792e-09	1.44964e-06	CD16+ Monocytes	upregulated
IFI35	5.80914	1.15326	6.27932e-09	1.54987e-06	CD16+ Monocytes	upregulated
ADGRE1	5.60981	1.23894	2.02553e-08	4.58852e-06	CD16+ Monocytes	upregulated
OASL	5.36435	2.37619	8.12397e-08	1.74476e-05	CD16+ Monocytes	upregulated
IFI44	4.88844	2.21627	1.01636e-06	0.000178804	CD16+ Monocytes	upregulated
DTX3L	4.84158	1.21094	1.28812e-06	0.000219605	CD16+ Monocytes	upregulated
IFIH1	4.52989	1.16705	5.90152e-06	0.000841322	CD16+ Monocytes	upregulated
TRIM22	4.47752	1.1246	7.55144e-06	0.00101527	CD16+ Monocytes	upregulated
HES4	4.39791	2.00355	1.09297e-05	0.00142319	CD16+ Monocytes	upregulated
SPATS2L	4.32943	1.27178	1.49499e-05	0.00187293	CD16+ Monocytes	upregulated
HRH2	4.06248	1.31992	4.85549e-05	0.00518034	CD16+ Monocytes	upregulated
MSR1	3.98724	2.0216	6.68462e-05	0.00686606	CD16+ Monocytes	upregulated
CMPK2	3.88201	3.3569	0.000103596	0.00951763	CD16+ Monocytes	upregulated
VEGFB	-3.89001	-1.42816	0.00010024	0.00931279	CD16+ Monocytes	downregulated
DUSP4	-4.12621	-1.19732	3.68784e-05	0.00407235	CD16+ Monocytes	downregulated
GPR35	-4.22832	-1.05424	2.35443e-05	0.00272274	CD16+ Monocytes	downregulated
RGCC	-4.28843	-1.12439	1.79938e-05	0.00222062	CD16+ Monocytes	downregulated
CYTOR	-4.45765	-1.23224	8.28627e-06	0.00109624	CD16+ Monocytes	downregulated
TIPARP	-4.53889	-1.27178	5.65523e-06	0.000820356	CD16+ Monocytes	downregulated
MFSD12	-5.64717	-1.08365	1.63106e-08	3.799e-06	CD16+ Monocytes	downregulated
FBP1	-5.65617	-1.36073	1.54786e-08	3.6567e-06	CD16+ Monocytes	downregulated
INSIG1	-5.66042	-1.05771	1.51001e-08	3.619e-06	CD16+ Monocytes	downregulated
LMNA	-5.9035	-1.21167	3.55868e-09	9.64753e-07	CD16+ Monocytes	downregulated
GSN	-6.0651	-1.02581	1.31876e-09	3.89434e-07	CD16+ Monocytes	downregulated
HMG20B	-6.11421	-1.23894	9.70361e-10	2.97164e-07	CD16+ Monocytes	downregulated
INHBA	-8.1172	-1.62687	4.77046e-16	5.25928e-13	CD16+ Monocytes	downregulated
CYP1B1	-9.07202	-2.36993	1.16828e-19	1.93199e-16	CD16+ Monocytes	downregulated

### Sheet: CD4+ T Cells
names	scores	logfoldchanges	pvals	pvals_adj	Cell type	Regulation
IFI44L	21.6931	2.02605	2.38228e-104	3.93958e-100	CD4+ T Cells	upregulated
XAF1	20.9326	1.43814	2.7027e-97	2.23472e-93	CD4+ T Cells	upregulated
ISG15	17.3155	1.2916	3.59171e-67	1.97987e-63	CD4+ T Cells	upregulated
IFI6	16.5761	1.47597	1.03683e-61	3.4292e-58	CD4+ T Cells	upregulated
MX1	14.6153	1.26592	2.24417e-48	6.18532e-45	CD4+ T Cells	upregulated
EIF2AK2	13.4079	1.21146	5.43612e-41	1.28424e-37	CD4+ T Cells	upregulated
IFIT3	11.1251	1.89285	9.47304e-29	1.11897e-25	CD4+ T Cells	upregulated
SAMD9L	10.8046	1.32067	3.27417e-27	3.38406e-24	CD4+ T Cells	upregulated
HERC5	10.7855	1.64757	4.03246e-27	3.92263e-24	CD4+ T Cells	upregulated
IFIT1	10.703	2.97698	9.8506e-27	8.57365e-24	CD4+ T Cells	upregulated
IFI44	8.00698	1.65281	1.17556e-15	4.98467e-13	CD4+ T Cells	upregulated
RSAD2	7.99843	1.88859	1.26015e-15	5.20976e-13	CD4+ T Cells	upregulated
OAS1	7.70097	1.99579	1.35035e-14	4.96238e-12	CD4+ T Cells	upregulated
EPSTI1	7.29393	1.01182	3.01046e-13	9.9568e-11	CD4+ T Cells	upregulated
PLSCR1	6.22844	1.00696	4.71109e-10	1.06722e-07	CD4+ T Cells	upregulated
IFIT2	6.22506	1.95808	4.81386e-10	1.07577e-07	CD4+ T Cells	upregulated
OASL	5.90959	1.98016	3.42955e-09	7.00178e-07	CD4+ T Cells	upregulated
OAS3	5.78525	2.02605	7.24057e-09	1.40867e-06	CD4+ T Cells	upregulated
DDX60	5.23621	1.08771	1.63911e-07	2.73797e-05	CD4+ T Cells	upregulated
HERC6	4.82533	1.27503	1.39771e-06	0.000197555	CD4+ T Cells	upregulated
HELZ2	4.54268	1.32344	5.55447e-06	0.000712049	CD4+ T Cells	upregulated
USP18	4.49306	2.07036	7.02062e-06	0.000872932	CD4+ T Cells	upregulated
SPATS2L	4.37797	1.43383	1.19788e-05	0.00139503	CD4+ T Cells	upregulated

### Sheet: CD8+ Effector T Cells
names	scores	logfoldchanges	pvals	pvals_adj	Cell type	Regulation
IFI6	15.2469	1.95672	1.72643e-52	2.855e-48	CD8+ Effector T Cells	upregulated
XAF1	13.2423	1.40777	4.9963e-40	4.13119e-36	CD8+ Effector T Cells	upregulated
ISG15	12.2536	1.2909	1.60692e-34	8.85787e-31	CD8+ Effector T Cells	upregulated
LY6E	11.7788	1.14345	5.02053e-32	2.07561e-28	CD8+ Effector T Cells	upregulated
MX1	11.726	1.91721	9.37836e-32	3.1018e-28	CD8+ Effector T Cells	upregulated
IFI44L	10.7525	2.55143	5.7682e-27	1.58981e-23	CD8+ Effector T Cells	upregulated
EIF2AK2	10.1045	1.30933	5.27671e-24	1.24658e-20	CD8+ Effector T Cells	upregulated
MX2	8.86797	1.57857	7.44903e-19	1.19634e-15	CD8+ Effector T Cells	upregulated
IRF9	8.86061	1.11515	7.95777e-19	1.19634e-15	CD8+ Effector T Cells	upregulated
SAMD9L	7.99435	1.02625	1.30259e-15	1.79508e-12	CD8+ Effector T Cells	upregulated
STAT1	7.62879	1.15698	2.36964e-14	3.01437e-11	CD8+ Effector T Cells	upregulated
HERC5	6.90105	1.65158	5.16211e-12	5.02151e-09	CD8+ Effector T Cells	upregulated
IFIT3	6.62328	1.92536	3.51316e-11	3.05774e-08	CD8+ Effector T Cells	upregulated
IFI44	5.78748	1.73378	7.14496e-09	5.13723e-06	CD8+ Effector T Cells	upregulated
IFIT1	5.53156	3.04992	3.17392e-08	1.94397e-05	CD8+ Effector T Cells	upregulated
RSAD2	5.48603	2.38953	4.11073e-08	2.42782e-05	CD8+ Effector T Cells	upregulated
IRF7	5.38693	1.16315	7.16708e-08	4.08697e-05	CD8+ Effector T Cells	upregulated
OAS2	5.32546	1.25953	1.00698e-07	5.53879e-05	CD8+ Effector T Cells	upregulated
PARP9	4.79412	1.15996	1.63389e-06	0.000750543	CD8+ Effector T Cells	upregulated
IFITM1	4.69518	1.07698	2.66376e-06	0.00119056	CD8+ Effector T Cells	upregulated
EPSTI1	4.4715	1.12666	7.76743e-06	0.00329359	CD8+ Effector T Cells	upregulated
OAS1	4.36958	1.58799	1.24484e-05	0.00478741	CD8+ Effector T Cells	upregulated
PLSCR1	4.2395	1.17334	2.24016e-05	0.00823236	CD8+ Effector T Cells	upregulated

### Sheet: CD8+ Naive T Cells
names	scores	logfoldchanges	pvals	pvals_adj	Cell type	Regulation
XAF1	22.9892	2.09948	5.98027e-117	9.88957e-113	CD8+ Naive T Cells	upregulated
IFI44L	21.4725	2.37189	2.81236e-102	2.3254e-98	CD8+ Naive T Cells	upregulated
ISG15	21.3339	1.9152	5.50273e-101	3.03329e-97	CD8+ Naive T Cells	upregulated
LY6E	20.64	1.62353	1.20063e-94	4.96371e-91	CD8+ Naive T Cells	upregulated
MX1	19.7719	2.02447	5.19633e-87	1.71863e-83	CD8+ Naive T Cells	upregulated
IFI6	18.9076	1.97128	9.87452e-80	2.72158e-76	CD8+ Naive T Cells	upregulated
MX2	13.8268	1.27821	1.75622e-43	4.14894e-40	CD8+ Naive T Cells	upregulated
EIF2AK2	13.3829	1.51054	7.60723e-41	1.39779e-37	CD8+ Naive T Cells	upregulated
IFIT1	12.1028	3.21827	1.02067e-33	1.12525e-30	CD8+ Naive T Cells	upregulated
HERC5	11.7476	2.29573	7.26185e-32	7.06407e-29	CD8+ Naive T Cells	upregulated
IFIT3	11.7285	2.11072	9.10622e-32	8.36609e-29	CD8+ Naive T Cells	upregulated
SAMD9L	11.3243	1.48544	9.95168e-30	8.22854e-27	CD8+ Naive T Cells	upregulated
TRIM22	10.8411	1.27546	2.19792e-27	1.65213e-24	CD8+ Naive T Cells	upregulated
IRF7	10.6943	1.51322	1.08277e-26	7.78509e-24	CD8+ Naive T Cells	upregulated
IFI44	8.37782	2.21305	5.39164e-17	3.07454e-14	CD8+ Naive T Cells	upregulated
OAS1	8.26198	2.3865	1.43272e-16	7.40405e-14	CD8+ Naive T Cells	upregulated
RSAD2	7.88347	1.85343	3.18416e-15	1.38569e-12	CD8+ Naive T Cells	upregulated
OAS2	7.22369	1.35856	5.05939e-13	1.81885e-10	CD8+ Naive T Cells	upregulated
PARP14	7.1089	1.02629	1.16974e-12	4.11574e-10	CD8+ Naive T Cells	upregulated
EPSTI1	7.09537	1.40015	1.29009e-12	4.44463e-10	CD8+ Naive T Cells	upregulated
PARP9	6.70854	1.07664	1.96584e-11	6.13379e-09	CD8+ Naive T Cells	upregulated
PLSCR1	6.3783	1.29387	1.7906e-10	5.10538e-08	CD8+ Naive T Cells	upregulated
DDX60	6.22653	1.42667	4.76877e-10	1.27195e-07	CD8+ Naive T Cells	upregulated
TSHZ2	6.07014	1.07763	1.27796e-09	3.30214e-07	CD8+ Naive T Cells	upregulated
OAS3	5.60044	2.21639	2.13811e-08	4.91082e-06	CD8+ Naive T Cells	upregulated
IFIT2	5.57928	2.13898	2.41518e-08	5.47121e-06	CD8+ Naive T Cells	upregulated
PNPT1	5.48117	1.01542	4.22521e-08	9.19373e-06	CD8+ Naive T Cells	upregulated
DDX60L	4.702	1.02518	2.57624e-06	0.000448456	CD8+ Naive T Cells	upregulated
USP18	4.68824	2.01413	2.75562e-06	0.000474685	CD8+ Naive T Cells	upregulated
HERC6	4.62768	1.47659	3.69776e-06	0.000605444	CD8+ Naive T Cells	upregulated
TNFSF10	4.61443	1.01416	3.94184e-06	0.00063908	CD8+ Naive T Cells	upregulated
HELZ2	3.97838	1.46026	6.93876e-05	0.00910685	CD8+ Naive T Cells	upregulated
REG4	-4.53052	-1.01993	5.88397e-06	0.000935607	CD8+ Naive T Cells	downregulated
FGFBP2	-5.06168	-1.46474	4.15569e-07	7.76188e-05	CD8+ Naive T Cells	downregulated
LRRN3	-5.8117	-1.01362	6.18412e-09	1.52637e-06	CD8+ Naive T Cells	downregulated

### Sheet: Dendritic Cells
names	scores	logfoldchanges	pvals	pvals_adj	Cell type	Regulation
MX1	5.89953	2.45549	3.64539e-09	6.02838e-05	Dendritic Cells	upregulated
ISG20	5.35226	1.62354	8.6865e-08	0.000478829	Dendritic Cells	upregulated
TIPARP	-4.71315	-2.02328	2.43919e-06	0.00806738	Dendritic Cells	downregulated
TNFRSF4	-4.87346	-1.20067	1.09663e-06	0.00453375	Dendritic Cells	downregulated
CYP1B1	-5.74135	-2.15712	9.39273e-09	7.76638e-05	Dendritic Cells	downregulated

### Sheet: NK Cells
names	scores	logfoldchanges	pvals	pvals_adj	Cell type	Regulation
ISG15	29.3021	2.70744	9.75705e-189	1.61352e-184	NK Cells	upregulated
IFI6	27.6081	2.68424	8.89606e-168	7.35571e-164	NK Cells	upregulated
LY6E	24.3116	1.6525	1.47869e-130	8.15104e-127	NK Cells	upregulated
MX1	24.2976	2.78897	2.07772e-130	8.5898e-127	NK Cells	upregulated
XAF1	23.8455	1.7851	1.12648e-125	3.72573e-122	NK Cells	upregulated
ISG20	23.0844	1.95249	6.63546e-118	1.82884e-114	NK Cells	upregulated
IFI44L	21.0363	2.71403	3.05033e-98	7.20619e-95	NK Cells	upregulated
IFIT3	20.8198	2.93763	2.86107e-96	5.91418e-93	NK Cells	upregulated
MX2	18.3558	2.72297	2.96807e-75	5.45367e-72	NK Cells	upregulated
BST2	18.2108	1.33257	4.23337e-74	7.00073e-71	NK Cells	upregulated
TRIM22	17.8682	1.8589	2.08432e-71	3.13349e-68	NK Cells	upregulated
IFIT1	17.4352	3.57696	4.46021e-68	6.14654e-65	NK Cells	upregulated
RNF213	17.1924	1.0608	3.02727e-66	3.85092e-63	NK Cells	upregulated
EIF2AK2	17.0635	1.79601	2.77486e-65	3.2777e-62	NK Cells	upregulated
SP100	16.4398	1.24726	9.92227e-61	1.0939e-57	NK Cells	upregulated
HERC5	16.2004	2.80784	5.00872e-59	5.17682e-56	NK Cells	upregulated
SAMD9L	16.0253	1.55036	8.5051e-58	8.27346e-55	NK Cells	upregulated
SAMD9	16.0003	1.39528	1.27209e-57	1.16869e-54	NK Cells	upregulated
IFITM3	15.6564	2.10444	3.00326e-55	2.61394e-52	NK Cells	upregulated
IFITM2	15.3899	1.06724	1.91224e-53	1.58114e-50	NK Cells	upregulated
STAT1	14.9788	1.74604	1.0108e-50	7.95979e-48	NK Cells	upregulated
MT2A	14.8646	1.01607	5.59512e-50	4.20575e-47	NK Cells	upregulated
IFIT2	14.6231	2.63923	1.99953e-48	1.43766e-45	NK Cells	upregulated
IRF7	14.0562	1.72401	7.05411e-45	4.86057e-42	NK Cells	upregulated
PARP14	13.8451	1.40789	1.36239e-43	9.01196e-41	NK Cells	upregulated
RSAD2	13.7929	2.83056	2.81184e-43	1.78844e-40	NK Cells	upregulated
IFI35	13.5708	1.6868	5.97072e-42	3.65695e-39	NK Cells	upregulated
EPSTI1	13.5117	1.90113	1.33487e-41	7.88384e-39	NK Cells	upregulated
IRF9	12.8646	1.17001	7.124e-38	3.92699e-35	NK Cells	upregulated
OAS1	12.3768	2.65865	3.49146e-35	1.86252e-32	NK Cells	upregulated
PLSCR1	12.3581	1.9331	4.40464e-35	2.27624e-32	NK Cells	upregulated
SP110	12.3444	1.07628	5.22132e-35	2.61651e-32	NK Cells	upregulated
OASL	11.1212	1.5173	9.89599e-29	4.54583e-26	NK Cells	upregulated
TYMP	10.9506	1.17404	6.60051e-28	2.95007e-25	NK Cells	upregulated
OAS3	10.9162	3.20882	9.64566e-28	4.19764e-25	NK Cells	upregulated
IFITM1	10.3852	1.28728	2.89567e-25	1.19714e-22	NK Cells	upregulated
SHFL	9.96469	1.14968	2.17555e-23	8.56595e-21	NK Cells	upregulated
IFI44	9.94547	2.41138	2.63928e-23	1.01502e-20	NK Cells	upregulated
CD38	9.80955	1.15904	1.02427e-22	3.84961e-20	NK Cells	upregulated
PARP9	9.64962	1.64069	4.93405e-22	1.81321e-19	NK Cells	upregulated
UBE2L6	9.60662	1.01961	7.49706e-22	2.63785e-19	NK Cells	upregulated
OAS2	9.46314	1.69613	2.9884e-21	9.88382e-19	NK Cells	upregulated
TNFSF10	9.38762	1.77372	6.13702e-21	1.98996e-18	NK Cells	upregulated
PPM1K	8.77332	1.19085	1.73475e-18	5.21593e-16	NK Cells	upregulated
ZBP1	8.05432	1.12747	7.9925e-16	2.2402e-13	NK Cells	upregulated
DDX58	7.7879	1.59811	6.81304e-15	1.81721e-12	NK Cells	upregulated
DDX60L	7.75421	1.65031	8.88931e-15	2.33337e-12	NK Cells	upregulated
TMEM123	7.73977	1.25412	9.95935e-15	2.5734e-12	NK Cells	upregulated
LAP3	7.62765	1.25233	2.3907e-14	6.0823e-12	NK Cells	upregulated
LGALS9	6.57496	2.2118	4.86659e-11	1.07305e-08	NK Cells	upregulated
HELZ2	6.43715	1.44137	1.21734e-10	2.58091e-08	NK Cells	upregulated
USP18	6.41446	2.51975	1.41319e-10	2.95822e-08	NK Cells	upregulated
HERC6	6.37107	1.91637	1.87709e-10	3.83229e-08	NK Cells	upregulated
DTX3L	6.33306	1.52595	2.40345e-10	4.78867e-08	NK Cells	upregulated
PNPT1	6.2392	1.8514	4.39818e-10	8.5568e-08	NK Cells	upregulated
APOL6	6.23494	1.02883	4.51953e-10	8.69064e-08	NK Cells	upregulated
STAT2	6.11953	1.72656	9.38541e-10	1.74389e-07	NK Cells	upregulated
CMPK2	6.05761	2.94756	1.3816e-09	2.47288e-07	NK Cells	upregulated
NT5C3A	6.03065	1.10941	1.63304e-09	2.87294e-07	NK Cells	upregulated
IFIH1	5.99225	1.66692	2.06956e-09	3.56504e-07	NK Cells	upregulated
HSH2D	5.97366	1.07728	2.3199e-09	3.95507e-07	NK Cells	upregulated
NMI	5.91346	1.03415	3.35003e-09	5.4851e-07	NK Cells	upregulated
GBP1	5.75002	1.25694	8.92328e-09	1.41889e-06	NK Cells	upregulated
PALM2-AKAP2	5.63143	2.45096	1.78718e-08	2.76211e-06	NK Cells	upregulated
DDX60	5.62408	1.2713	1.86503e-08	2.85575e-06	NK Cells	upregulated
IFIT5	4.45323	1.67359	8.45899e-06	0.000951607	NK Cells	upregulated
SPATS2L	4.22124	2.17763	2.42964e-05	0.00251273	NK Cells	upregulated
RTP4	4.02337	1.49164	5.7372e-05	0.00558095	NK Cells	upregulated
