## Supplemental Table 10 for "Single-cell transcriptomics reveals targeted modulation of inflammatory repertoire by SOCE blockers"

### Sheet: Details
	Supplemetary Table 10 - Significant DGE genes of Control vs PHA for NK Cells
	Upregulated genes are considered as the ones increased in the PHA condition as compared to Control
	and downregulated as the ones decreased in the PHA condition as compared to Control

### Sheet: Upregulated
Gene	LogFC	Adjusted_PValue	Regulation
HAVCR2	4.96178	0	Upregulated
IFIT3	4.74556	0	Upregulated
CCL3	4.1597	0	Upregulated
IFI6	3.8358	0	Upregulated
GZMB	3.7139	0	Upregulated
ISG15	3.36829	0	Upregulated
HOPX	3.2336	0	Upregulated
ISG20	3.05668	0	Upregulated
PRF1	2.96111	0	Upregulated
LY6E	2.43698	0	Upregulated
MX1	3.46241	2.30165e-299	Upregulated
HSPA5	2.92323	6.53754e-282	Upregulated
IFI44L	3.56724	1.15104e-270	Upregulated
WARS	3.94692	5.04095e-263	Upregulated
PSME2	2.33783	4.2128e-260	Upregulated
CCL4	3.28946	4.71097e-259	Upregulated
CALR	2.61332	7.48329e-259	Upregulated
BST2	2.31926	3.4597e-256	Upregulated
HSP90B1	2.50714	1.27125e-253	Upregulated
CCND2	3.23244	2.48658e-240	Upregulated
PPIB	2.23059	7.86777e-238	Upregulated
TYMP	2.76993	3.20444e-231	Upregulated
GNLY	1.33733	3.44456e-223	Upregulated
STAT1	2.87638	3.16286e-219	Upregulated
PDIA3	2.08673	2.31709e-218	Upregulated
HSP90AA1	1.54153	2.07973e-215	Upregulated
HSP90AB1	2.11382	2.61932e-214	Upregulated
SEC61B	2.19724	9.04915e-213	Upregulated
XBP1	3.3337	1.51381e-211	Upregulated
SSR4	2.10879	2.74815e-206	Upregulated
PDIA6	2.64529	1.12108e-195	Upregulated
GBP1	3.66147	1.05646e-194	Upregulated
GZMA	1.93088	3.04738e-184	Upregulated
ACTB	1.21954	1.01648e-183	Upregulated
IFI35	2.70294	5.1957e-181	Upregulated
PLSCR1	3.0816	1.37244e-176	Upregulated
EPSTI1	2.93307	1.1534e-170	Upregulated
SDF2L1	2.99746	5.31631e-168	Upregulated
PSMB9	1.49838	3.12949e-167	Upregulated
GBP5	2.56996	1.48946e-164	Upregulated
XAF1	1.96775	5.01011e-163	Upregulated
SEC61G	2.2906	1.83363e-161	Upregulated
TUBA1B	2.30415	5.69432e-159	Upregulated
APOL6	2.79503	1.25308e-153	Upregulated
CD38	2.36569	4.19492e-153	Upregulated
APOBEC3G	1.50147	2.27716e-150	Upregulated
IVNS1ABP	2.72419	2.93221e-149	Upregulated
GBP2	2.15902	5.25665e-149	Upregulated
ID2	2.26275	9.8528e-149	Upregulated
MYDGF	2.63459	5.03085e-145	Upregulated
IGFBP7	3.19776	2.78041e-144	Upregulated
ACTG1	1.23132	1.75059e-143	Upregulated
ARPC5L	2.02796	6.07079e-143	Upregulated
HSPA8	1.9102	7.46575e-141	Upregulated
SEC11C	2.43259	1.64203e-139	Upregulated
FKBP11	2.40644	8.19066e-136	Upregulated
TNFSF10	3.13186	1.8378e-135	Upregulated
IRF7	2.41699	1.02532e-134	Upregulated
FLOT1	2.60654	1.138e-134	Upregulated
PARP14	2.12351	4.82738e-134	Upregulated
TAP1	2.28157	3.0593e-130	Upregulated
GBP4	2.22408	2.13262e-129	Upregulated
EIF2AK2	2.16819	7.51348e-128	Upregulated
SPCS2	1.75586	1.31336e-126	Upregulated
SAMD9L	2.0115	5.09217e-124	Upregulated
IFITM3	2.59606	1.58859e-121	Upregulated
TNFRSF18	2.57207	2.07318e-120	Upregulated
PSMB8	1.74394	3.96373e-118	Upregulated
BHLHE40	2.33358	1.95574e-110	Upregulated
MANF	2.43463	4.38664e-110	Upregulated
PKM	2.22513	1.07267e-108	Upregulated
TNFRSF9	5.78219	2.95122e-108	Upregulated
HIF1A	1.84371	4.0738e-106	Upregulated
CDK6	4.05317	9.83581e-106	Upregulated
NME2	1.90174	4.06463e-105	Upregulated
CYTIP	1.90287	8.90195e-105	Upregulated
CD48	1.92388	1.98576e-104	Upregulated
HAPLN3	4.98399	3.18201e-104	Upregulated
IL2RA	3.58888	3.50386e-103	Upregulated
TPM4	3.1341	1.28236e-102	Upregulated
MYL12A	1.35204	9.96252e-102	Upregulated
GNG5	1.67096	3.27416e-101	Upregulated
FCER1G	1.43912	6.43373e-101	Upregulated
KLRC1	1.96968	3.79193e-98	Upregulated
GNPTAB	1.75224	8.43467e-98	Upregulated
ENO1	1.58743	1.13188e-97	Upregulated
TMED9	1.87504	1.42519e-97	Upregulated
P4HB	1.98294	8.07578e-96	Upregulated
S100A11	1.53615	1.11109e-94	Upregulated
VMP1	2.61741	4.80466e-93	Upregulated
CISH	3.98277	2.12995e-92	Upregulated
UPP1	1.85069	2.82313e-92	Upregulated
LAP3	2.33655	1.61287e-90	Upregulated
MX2	2.58285	2.13614e-90	Upregulated
POMP	1.45517	1.9049e-89	Upregulated
CD69	1.675	1.50404e-86	Upregulated
STAT3	1.79531	1.84484e-85	Upregulated
LMAN1	2.22292	2.68093e-85	Upregulated
CDK2AP2	1.90339	1.1489e-84	Upregulated
HM13	2.36108	1.62173e-84	Upregulated
SP100	1.46023	3.28335e-84	Upregulated
IFIT2	2.86756	4.51751e-84	Upregulated
SELENOS	1.91873	7.7566e-83	Upregulated
RNF213	1.2724	1.73075e-82	Upregulated
OAS2	2.47029	2.03733e-82	Upregulated
OASL	2.03367	3.50255e-82	Upregulated
SLAMF7	2.30139	9.63186e-82	Upregulated
DNAJA1	1.69245	3.96318e-81	Upregulated
PARK7	1.39904	4.52064e-80	Upregulated
LINC01871	2.34119	5.69867e-80	Upregulated
NFIL3	3.37093	3.0642e-79	Upregulated
RSAD2	3.06183	4.94313e-79	Upregulated
FAM3C	3.26094	5.22175e-79	Upregulated
FEZ1	3.92968	1.71998e-78	Upregulated
CANX	1.77886	5.72525e-78	Upregulated
NFKBIA	1.22649	4.99347e-77	Upregulated
HERC5	2.71285	5.36719e-77	Upregulated
CTSC	1.58901	7.47812e-77	Upregulated
SOCS1	3.03123	6.77472e-75	Upregulated
MIF	1.18251	1.44807e-74	Upregulated
BZW1	1.39972	1.16372e-73	Upregulated
IGFLR1	1.91831	3.11064e-73	Upregulated
KDELR2	1.92554	6.9378e-73	Upregulated
EIF4A1	1.25847	1.01054e-72	Upregulated
PSMA6	1.47599	1.85171e-72	Upregulated
KLRD1	1.10667	3.11906e-72	Upregulated
PARP9	2.21436	3.21511e-72	Upregulated
PSMA7	1.21047	1.24544e-71	Upregulated
SERBP1	1.32996	3.00037e-71	Upregulated
IFI16	1.25401	4.42754e-71	Upregulated
P2RX5	3.94601	1.78783e-70	Upregulated
OAS1	2.9202	3.05625e-70	Upregulated
LCP2	1.87015	4.71671e-70	Upregulated
OSTC	1.8621	7.66797e-70	Upregulated
CFLAR	1.28475	1.27253e-69	Upregulated
CYCS	1.57544	1.9144e-69	Upregulated
CD164	1.54837	1.05831e-67	Upregulated
UBE2L6	1.55274	1.24451e-67	Upregulated
SLC3A2	1.62272	1.32754e-66	Upregulated
DDX21	2.0842	3.18813e-66	Upregulated
PRDM1	2.9832	2.32969e-65	Upregulated
DTX3L	2.55074	2.09682e-64	Upregulated
EIF5A	1.42203	1.38063e-62	Upregulated
SPCS3	1.66396	1.43886e-61	Upregulated
FURIN	2.07267	2.66512e-61	Upregulated
DRAP1	1.16487	2.6723e-61	Upregulated
YWHAQ	1.54959	5.54724e-61	Upregulated
SNX10	2.80461	9.32905e-61	Upregulated
IL2RB	1.2473	4.00187e-60	Upregulated
TMEM258	1.41889	5.19085e-60	Upregulated
CREM	1.66893	6.42684e-60	Upregulated
TUBB	1.67234	2.74446e-59	Upregulated
SOCS2	6.16109	7.72735e-59	Upregulated
TRAM1	1.81066	1.50333e-58	Upregulated
CD226	2.50413	1.85885e-58	Upregulated
LPIN2	1.6239	3.80651e-58	Upregulated
RBM3	1.55388	3.92316e-58	Upregulated
PSMA4	1.43604	1.06623e-57	Upregulated
STIP1	2.12674	1.09566e-57	Upregulated
SNRPB	1.33759	1.37512e-56	Upregulated
PSMB3	1.35299	1.41549e-56	Upregulated
CEBPB	2.35453	1.41794e-56	Upregulated
IRF9	1.34542	1.8782e-56	Upregulated
EIF3A	1.50171	2.19876e-56	Upregulated
SP110	1.30553	2.51867e-56	Upregulated
RALA	1.77362	4.77952e-56	Upregulated
IGF2R	2.04241	8.33098e-56	Upregulated
XRN1	1.49648	1.26981e-55	Upregulated
BATF	2.59372	1.54495e-55	Upregulated
PSMA2	1.33967	3.21969e-55	Upregulated
PTPN6	2.55179	4.68322e-55	Upregulated
SNRPG	1.42921	6.07302e-55	Upregulated
EIF2S2	1.39471	6.26168e-55	Upregulated
IFITM2	1.10388	3.92404e-54	Upregulated
OST4	1.20133	5.8421e-54	Upregulated
IER3	1.67389	6.39402e-54	Upregulated
DNAJB11	2.23469	9.76618e-54	Upregulated
KRTCAP2	1.24686	2.32e-53	Upregulated
SERPINB1	1.51412	4.80061e-53	Upregulated
BCL7C	1.55672	9.08854e-53	Upregulated
RBPJ	1.37706	2.25396e-52	Upregulated
TRIM22	1.49792	5.7473e-52	Upregulated
SAMSN1	1.2987	6.08296e-52	Upregulated
TPM3	1.03926	1.24422e-51	Upregulated
IFI44	2.70611	3.37022e-51	Upregulated
DNAJC3	1.7931	7.06752e-51	Upregulated
IFNG	4.67717	7.85486e-51	Upregulated
NDUFB2	1.2346	1.05356e-50	Upregulated
ADAR	1.22757	1.08842e-50	Upregulated
MTHFD2	2.83016	1.72589e-50	Upregulated
EIF3J	1.58569	1.95194e-50	Upregulated
CCT6A	1.57806	2.33557e-50	Upregulated
COX17	1.53315	2.45233e-50	Upregulated
OAS3	3.34731	3.13208e-50	Upregulated
NCOA3	2.08318	6.13112e-50	Upregulated
HNRNPAB	1.528	8.79123e-50	Upregulated
MLEC	1.72874	2.37477e-49	Upregulated
HSPD1	1.60783	3.19083e-49	Upregulated
PTPN1	1.76083	6.06707e-49	Upregulated
SUB1	1.05388	7.44844e-49	Upregulated
RPN2	1.66462	7.56289e-49	Upregulated
NDFIP2	3.89004	1.0989e-48	Upregulated
FASLG	1.97728	1.10624e-48	Upregulated
CRELD2	2.49056	1.56613e-48	Upregulated
IFIT1	2.92994	3.12549e-48	Upregulated
GSTP1	1.12725	5.18554e-48	Upregulated
IKZF3	1.40515	5.68898e-48	Upregulated
PDIA4	2.22795	1.56744e-47	Upregulated
PPM1K	1.58679	4.50324e-47	Upregulated
TUBB4B	1.64349	5.51321e-47	Upregulated
CD53	1.23759	7.85523e-47	Upregulated
PHF11	1.51566	9.87674e-47	Upregulated
PRKCQ-AS1	2.04681	2.35338e-46	Upregulated
SSR2	1.15115	3.75908e-46	Upregulated
NFKB1	1.49338	5.36932e-46	Upregulated
TMED10	1.32222	9.96977e-46	Upregulated
EIF5B	1.33639	1.02251e-45	Upregulated
COX7B	1.2113	1.22807e-45	Upregulated
SELENOK	1.22547	1.28286e-45	Upregulated
RRBP1	1.8919	1.72497e-45	Upregulated
ARF6	1.23549	3.56341e-45	Upregulated
BPGM	2.29006	3.92135e-45	Upregulated
COPE	1.18517	4.11302e-45	Upregulated
FNDC3B	2.45343	4.73765e-45	Upregulated
PMF1	1.85044	6.3437e-45	Upregulated
CDV3	1.26806	1.9756e-44	Upregulated
POLR2L	1.24953	1.46046e-43	Upregulated
APOBEC3C	1.32382	1.971e-43	Upregulated
CHMP5	1.65731	4.21807e-43	Upregulated
TMBIM6	1.03102	3.46347e-42	Upregulated
C17orf49	1.21335	5.34289e-42	Upregulated
SEMA4D	1.64238	6.24531e-42	Upregulated
LRRFIP1	1.18674	1.28325e-41	Upregulated
DAD1	1.1911	2.12288e-41	Upregulated
PSMD8	1.15466	2.27912e-41	Upregulated
SSR3	1.75081	4.26697e-41	Upregulated
NMI	1.66679	4.85426e-41	Upregulated
CISD3	2.04774	5.40122e-41	Upregulated
SLC27A2	5.86837	1.15797e-40	Upregulated
CCT3	1.3	1.75754e-40	Upregulated
GZMH	1.2256	2.86462e-40	Upregulated
SNRPD1	1.40561	6.9034e-40	Upregulated
RAN	1.09614	1.01071e-39	Upregulated
UBE2V1	1.26243	1.1272e-39	Upregulated
RBCK1	1.2985	1.83512e-39	Upregulated
TMEM243	2.05925	2.12298e-39	Upregulated
SFPQ	1.22965	2.49129e-39	Upregulated
TNFRSF4	2.09188	3.57159e-39	Upregulated
ARPC1B	1.0687	6.09856e-39	Upregulated
TARS	1.99529	7.49203e-39	Upregulated
ANXA2	1.8056	7.81036e-39	Upregulated
HSPE1	1.29056	7.88713e-39	Upregulated
RANBP1	1.39222	1.08581e-38	Upregulated
NUDC	1.26535	1.23135e-38	Upregulated
SERP1	1.13825	1.52869e-38	Upregulated
PSMA5	1.23282	2.6235e-38	Upregulated
SMCHD1	1.14072	3.18331e-38	Upregulated
RAD21	1.09787	6.66542e-38	Upregulated
ROMO1	1.55074	9.1479e-38	Upregulated
PSMA3	1.33813	9.63027e-38	Upregulated
IFIH1	2.35464	4.14573e-37	Upregulated
HIPK2	1.44835	7.07856e-37	Upregulated
PRELID1	1.08642	1.04815e-36	Upregulated
PSMD7	1.24949	1.3763e-36	Upregulated
PMAIP1	2.09572	1.54677e-36	Upregulated
BANF1	1.2454	1.88806e-36	Upregulated
MCTP2	1.34452	2.277e-36	Upregulated
TXK	1.27554	2.6385e-36	Upregulated
ARF1	1.04291	4.11748e-36	Upregulated
NASP	1.13793	4.15203e-36	Upregulated
ADGRE5	1.28494	6.59682e-36	Upregulated
DDX60	1.94046	6.90849e-36	Upregulated
ZNRF1	2.57111	8.37167e-36	Upregulated
UBE2F	1.33363	9.16999e-36	Upregulated
DYNLT1	1.40242	1.54916e-35	Upregulated
TOP1	1.18722	1.55945e-35	Upregulated
FUBP1	1.4888	1.73524e-35	Upregulated
HYOU1	2.89907	1.84358e-35	Upregulated
UBALD2	1.35071	9.30577e-35	Upregulated
CMTM6	1.4506	9.59586e-35	Upregulated
NOP10	1.14248	1.52012e-34	Upregulated
PHPT1	1.58974	2.79364e-34	Upregulated
SAMD9	1.05831	3.43014e-34	Upregulated
NDUFAB1	1.34323	4.53124e-34	Upregulated
MLLT6	1.38719	6.6623e-34	Upregulated
EIF4G1	1.87953	7.08446e-34	Upregulated
RSL1D1	1.47102	7.47644e-34	Upregulated
TMED2	1.39186	1.32923e-33	Upregulated
CD47	1.18303	2.53725e-33	Upregulated
DUSP5	4.48367	4.04789e-33	Upregulated
LMO4	1.56356	4.22191e-33	Upregulated
ATP5MC1	1.34063	5.83841e-33	Upregulated
SPPL2A	1.24885	6.67367e-33	Upregulated
NOL7	1.17437	7.82966e-33	Upregulated
NOP58	1.6009	9.34864e-33	Upregulated
SURF4	1.57569	1.43984e-32	Upregulated
NDUFS6	1.06699	1.45733e-32	Upregulated
YARS	1.32522	1.74387e-32	Upregulated
CBLB	1.43167	3.40995e-32	Upregulated
DENND10	2.26647	5.33238e-32	Upregulated
TMEM208	1.38434	1.68762e-31	Upregulated
FRMD4B	4.99105	1.78589e-31	Upregulated
IFITM1	1.27643	2.0055e-31	Upregulated
NUCB1	1.43146	3.65759e-31	Upregulated
DUSP4	1.80079	4.2471e-31	Upregulated
ARID5B	1.8583	4.61935e-31	Upregulated
ARF4	1.66235	6.29694e-31	Upregulated
MCL1	1.04438	7.11267e-31	Upregulated
HNRNPF	1.05144	7.7301e-31	Upregulated
IL4R	2.30182	1.56002e-30	Upregulated
CCT4	1.37829	2.33418e-30	Upregulated
IL18RAP	2.39146	8.15794e-30	Upregulated
PIM1	1.50265	8.32159e-30	Upregulated
ARHGEF3	1.43428	1.06582e-29	Upregulated
NDUFC2	1.01897	1.2452e-29	Upregulated
SF3B5	1.05177	1.67514e-29	Upregulated
USP18	3.00399	1.72913e-29	Upregulated
MAP3K8	1.58851	1.82333e-29	Upregulated
TAP2	1.75268	2.43771e-29	Upregulated
TNFAIP8	1.36758	2.86875e-29	Upregulated
DDX39A	1.78122	4.63518e-29	Upregulated
N4BP1	1.03676	4.63518e-29	Upregulated
CCL4L2	2.15056	5.18259e-29	Upregulated
ATP1B3	1.64608	5.47233e-29	Upregulated
EPRS	1.37039	7.58443e-29	Upregulated
NME1	1.97854	9.55025e-29	Upregulated
PTGER2	2.55857	2.5766e-28	Upregulated
STAT2	2.27666	2.68154e-28	Upregulated
DOCK10	1.37962	3.80847e-28	Upregulated
CCDC85B	1.03893	4.41417e-28	Upregulated
RNF181	1.13646	4.54285e-28	Upregulated
TRAFD1	2.49324	5.49783e-28	Upregulated
PIK3AP1	1.97656	8.79485e-28	Upregulated
ARHGDIA	1.0809	1.05424e-27	Upregulated
ZNF267	1.86346	1.10577e-27	Upregulated
GPR171	2.49932	3.55268e-27	Upregulated
CCT5	1.22776	6.90176e-27	Upregulated
ARID5A	1.10985	9.80178e-27	Upregulated
TRADD	1.75777	1.09059e-26	Upregulated
SLC1A5	3.89362	1.2372e-26	Upregulated
BCL2	3.59266	2.26789e-26	Upregulated
ATF4	1.22512	3.36984e-26	Upregulated
SEM1	1.05965	4.17325e-26	Upregulated
VDAC1	1.03975	5.01826e-26	Upregulated
FES	3.01084	6.24153e-26	Upregulated
NHP2	1.45886	6.40879e-26	Upregulated
ZC3H15	1.04834	6.58369e-26	Upregulated
RAB27A	1.00386	9.19871e-26	Upregulated
LINC01943	4.04353	1.75977e-25	Upregulated
TAGAP	1.96565	3.29764e-25	Upregulated
MAP4	1.1296	3.64173e-25	Upregulated
CCT2	1.27598	3.64294e-25	Upregulated
DERL1	1.33854	4.30129e-25	Upregulated
LAT2	1.06664	4.39699e-25	Upregulated
RPN1	1.84046	8.73345e-25	Upregulated
IDI1	1.16186	9.14885e-25	Upregulated
PDCD5	1.19052	9.43957e-25	Upregulated
YWHAE	1.31378	9.51309e-25	Upregulated
SRP72	1.10499	1.2496e-24	Upregulated
ILF2	1.23293	1.42964e-24	Upregulated
PSMA1	1.00558	1.49193e-24	Upregulated
HERC6	2.25331	1.5307e-24	Upregulated
UFM1	1.3529	2.10811e-24	Upregulated
XCL2	2.15814	2.28128e-24	Upregulated
TMED5	1.89381	2.64466e-24	Upregulated
PSMD1	1.43796	3.57925e-24	Upregulated
HSPH1	2.18677	3.60775e-24	Upregulated
WDR1	1.23575	4.11139e-24	Upregulated
ARCN1	1.39969	5.61457e-24	Upregulated
PSMC4	1.17448	8.19931e-24	Upregulated
CCT8	1.11417	8.49052e-24	Upregulated
PSMC3	1.09911	8.85677e-24	Upregulated
MRPL52	1.26871	1.04138e-23	Upregulated
SNRPE	1.10858	1.402e-23	Upregulated
EIF6	1.02884	1.55865e-23	Upregulated
CCT7	1.05932	2.08234e-23	Upregulated
SATB1	1.27916	2.5044e-23	Upregulated
SAMHD1	1.17191	2.60291e-23	Upregulated
SIPA1L1	1.61993	2.71313e-23	Upregulated
MIR155HG	2.30042	2.83315e-23	Upregulated
ANP32E	1.01265	4.5685e-23	Upregulated
SP140	1.28362	5.00743e-23	Upregulated
VCP	1.06921	5.21876e-23	Upregulated
TMEM167A	1.52381	8.40777e-23	Upregulated
C1QBP	1.17608	8.87495e-23	Upregulated
GNL3	1.73679	9.88113e-23	Upregulated
SQLE	2.10217	1.50418e-22	Upregulated
SSR1	1.27315	1.94854e-22	Upregulated
HDGFL3	2.3159	1.96228e-22	Upregulated
ZNFX1	1.82079	2.29098e-22	Upregulated
SETBP1	3.25078	2.37299e-22	Upregulated
GADD45B	1.0416	2.8934e-22	Upregulated
PHB	1.11293	2.96651e-22	Upregulated
MICOS13	1.11373	3.2833e-22	Upregulated
HSPA9	1.05154	3.38904e-22	Upregulated
MRPL14	1.26056	4.82118e-22	Upregulated
HERPUD1	1.13992	5.49923e-22	Upregulated
SYNCRIP	1.15275	5.69197e-22	Upregulated
SRI	1.00106	6.56405e-22	Upregulated
GTF3C6	1.12392	9.35369e-22	Upregulated
LACTB	2.15877	1.04142e-21	Upregulated
STX11	2.78579	1.18164e-21	Upregulated
CYP51A1	2.22437	1.3559e-21	Upregulated
CLEC2D	1.11265	1.36174e-21	Upregulated
SND1	2.185	1.48997e-21	Upregulated
GSDMD	1.16833	2.38191e-21	Upregulated
RAB29	1.3616	2.68044e-21	Upregulated
DDOST	1.18534	2.76539e-21	Upregulated
IER3IP1	1.18679	3.04244e-21	Upregulated
SEC31A	1.1663	5.20946e-21	Upregulated
SZRD1	1.15423	5.53039e-21	Upregulated
DCTPP1	1.87682	5.54613e-21	Upregulated
ADRM1	1.0086	5.59877e-21	Upregulated
COPB1	1.04036	5.94216e-21	Upregulated
NOP56	1.25942	6.16753e-21	Upregulated
SLC35B1	1.82046	6.39376e-21	Upregulated
NAPA	1.08953	8.81002e-21	Upregulated
SCO2	2.03309	9.76041e-21	Upregulated
PHLDA1	3.20669	9.95812e-21	Upregulated
ICAM2	1.53177	1.08046e-20	Upregulated
LGALS9	2.41157	1.29371e-20	Upregulated
IL12RB2	2.63727	2.3651e-20	Upregulated
COPZ1	1.01704	2.40153e-20	Upregulated
PLP2	1.02302	7.33195e-20	Upregulated
PRNP	1.70246	7.82172e-20	Upregulated
PHF20L1	1.00276	7.9086e-20	Upregulated
PPA1	1.31867	8.82361e-20	Upregulated
MIAT	1.86461	9.94863e-20	Upregulated
ARHGAP26	1.15765	1.22241e-19	Upregulated
CYTOR	1.39477	1.58376e-19	Upregulated
HELZ2	1.55856	1.77072e-19	Upregulated
SLC7A5	1.97657	1.79536e-19	Upregulated
UBE2N	1.41399	1.86004e-19	Upregulated
AKR1A1	1.63177	2.26559e-19	Upregulated
GIMAP5	1.13856	3.1796e-19	Upregulated
SRA1	1.33056	4.90126e-19	Upregulated
G3BP2	1.00848	5.21239e-19	Upregulated
TUBA1C	1.61396	1.06559e-18	Upregulated
SPATS2L	2.90394	1.15395e-18	Upregulated
GCH1	2.31435	1.6005e-18	Upregulated
TANK	1.43976	1.7601e-18	Upregulated
ERLEC1	1.02515	1.7838e-18	Upregulated
CD55	2.33219	2.17849e-18	Upregulated
IL15RA	3.32114	6.58411e-18	Upregulated
AK2	1.60866	8.96588e-18	Upregulated
DCXR	1.03249	1.51354e-17	Upregulated
ORMDL2	1.35294	1.67376e-17	Upregulated
TIMM8B	1.04202	1.81563e-17	Upregulated
SRP54	1.19758	2.1019e-17	Upregulated
PSMD2	1.00566	2.26365e-17	Upregulated
PTMS	3.07013	2.34781e-17	Upregulated
PSMD14	1.21042	2.4174e-17	Upregulated
LARS	1.30466	2.46275e-17	Upregulated
RGS16	2.02744	2.63398e-17	Upregulated
EIF2S1	1.38872	3.66755e-17	Upregulated
STOM	1.01828	4.34561e-17	Upregulated
TNIP2	1.50113	4.81011e-17	Upregulated
NCS1	3.75551	5.83515e-17	Upregulated
NANS	2.45869	6.83045e-17	Upregulated
CISD2	1.4411	6.99623e-17	Upregulated
FKBP1A	1.13993	7.4538e-17	Upregulated
TIMM13	1.13864	9.67636e-17	Upregulated
SLIRP	1.06316	1.00179e-16	Upregulated
BATF3	3.10005	1.11207e-16	Upregulated
ZCCHC2	1.56087	1.16756e-16	Upregulated
EBP	1.40154	1.60004e-16	Upregulated
VASP	1.00281	1.94021e-16	Upregulated
HSPA4	1.37745	2.00741e-16	Upregulated
VOPP1	1.35233	2.15493e-16	Upregulated
TESPA1	2.09191	2.39379e-16	Upregulated
SARS	1.02663	3.85838e-16	Upregulated
MRPS12	1.11799	4.09957e-16	Upregulated
RHEB	1.27228	4.32686e-16	Upregulated
EOMES	1.13109	4.32686e-16	Upregulated
NUTF2	1.28859	4.38433e-16	Upregulated
HSBP1	1.08929	4.62878e-16	Upregulated
TCP1	1.13169	4.74823e-16	Upregulated
CCDC167	1.43312	6.44845e-16	Upregulated
CHST11	1.34287	7.98889e-16	Upregulated
NARS	1.16549	1.00737e-15	Upregulated
TKT	1.10792	1.02587e-15	Upregulated
MVP	1.5845	1.04882e-15	Upregulated
RHOH	1.27126	2.02561e-15	Upregulated
TRAF1	2.38998	2.1405e-15	Upregulated
SEC61A1	1.66867	2.23006e-15	Upregulated
DERL2	1.11333	2.23288e-15	Upregulated
MAD2L2	1.6479	2.32791e-15	Upregulated
EHD4	2.18299	2.92706e-15	Upregulated
UBE2Z	1.27086	3.29216e-15	Upregulated
CCR1	2.64896	3.69384e-15	Upregulated
PNPT1	1.80161	3.69384e-15	Upregulated
SRPRB	2.31743	4.13369e-15	Upregulated
TXNDC15	1.90238	4.53687e-15	Upregulated
USP14	1.22354	5.81452e-15	Upregulated
CNDP2	1.44944	5.85807e-15	Upregulated
TIPRL	1.08709	8.93296e-15	Upregulated
FABP5	1.218	9.60541e-15	Upregulated
PBDC1	1.15101	1.23855e-14	Upregulated
RPA3	1.16572	1.39607e-14	Upregulated
GTPBP4	1.33662	1.72162e-14	Upregulated
SYNGR2	1.27077	1.83501e-14	Upregulated
CCZ1	1.10078	1.98133e-14	Upregulated
MAGOHB	1.62178	2.21255e-14	Upregulated
COPB2	1.07418	2.33486e-14	Upregulated
GPATCH4	1.60875	2.38268e-14	Upregulated
HK1	2.00421	2.56803e-14	Upregulated
SNX9	2.21841	2.62708e-14	Upregulated
MAGT1	1.65369	2.67053e-14	Upregulated
TXNDC17	1.1876	2.80421e-14	Upregulated
NRBP1	1.04457	3.49963e-14	Upregulated
FUNDC2	1.15913	4.0341e-14	Upregulated
COA4	1.25563	4.52824e-14	Upregulated
DDX58	1.31711	5.40962e-14	Upregulated
LRRC59	1.53695	5.66993e-14	Upregulated
AC007278.1	2.34191	6.26721e-14	Upregulated
GNG10	1.23648	6.71116e-14	Upregulated
GMPPB	2.31273	8.81043e-14	Upregulated
JAK3	1.41069	9.21421e-14	Upregulated
SEC13	1.31362	1.28046e-13	Upregulated
PRDX4	1.85918	1.46175e-13	Upregulated
TMEM126B	1.1512	2.05516e-13	Upregulated
SPTY2D1	1.16652	2.16293e-13	Upregulated
GLS	1.041	2.8626e-13	Upregulated
CMPK2	2.8567	2.9142e-13	Upregulated
GLRX3	1.26751	3.09575e-13	Upregulated
MAPKAPK3	1.81233	4.82645e-13	Upregulated
PTBP1	1.00464	5.58689e-13	Upregulated
KARS	1.3774	6.3003e-13	Upregulated
MRPL3	1.3539	6.3271e-13	Upregulated
NAMPT	1.00606	6.97581e-13	Upregulated
SAR1A	1.04893	7.18137e-13	Upregulated
DNAJC2	1.0345	7.31941e-13	Upregulated
ERCC1	1.75114	9.15214e-13	Upregulated
PSMD12	1.17567	1.17908e-12	Upregulated
PRDX3	1.53934	1.841e-12	Upregulated
APOL1	1.32629	2.04538e-12	Upregulated
TOMM40	1.33075	2.06624e-12	Upregulated
MRPL12	1.61157	2.08957e-12	Upregulated
UQCC2	1.35069	2.71607e-12	Upregulated
ITGAX	3.03583	2.72804e-12	Upregulated
NT5C3A	1.04619	3.36465e-12	Upregulated
NOLC1	1.29066	4.25409e-12	Upregulated
ADAP1	1.47676	5.70876e-12	Upregulated
CHORDC1	1.42859	5.82271e-12	Upregulated
GGCT	1.53866	6.01821e-12	Upregulated
ALYREF	1.19222	7.52726e-12	Upregulated
ODF3B	1.76187	8.37511e-12	Upregulated
MAT2A	1.63371	1.18381e-11	Upregulated
TRGC1	1.11557	1.28961e-11	Upregulated
IRF8	2.99425	1.35198e-11	Upregulated
GTPBP8	1.61117	1.39513e-11	Upregulated
POLE4	1.34003	1.70262e-11	Upregulated
COTL1	1.17841	1.83094e-11	Upregulated
WDR43	1.26822	2.09073e-11	Upregulated
PUM3	1.41945	2.80326e-11	Upregulated
SLC39A7	1.3279	2.83614e-11	Upregulated
FAS	2.67126	3.08211e-11	Upregulated
SRRT	1.5432	3.23709e-11	Upregulated
IMMT	1.12797	3.50001e-11	Upregulated
MRPL13	1.04553	3.9307e-11	Upregulated
DDX60L	1.27718	4.40638e-11	Upregulated
TXLNA	1.66386	5.67903e-11	Upregulated
MTFP1	1.68875	5.70279e-11	Upregulated
IL27RA	1.06328	6.66636e-11	Upregulated
RPF2	1.98307	8.25889e-11	Upregulated
CD68	1.35311	9.39728e-11	Upregulated
TIMM17A	1.33054	9.67526e-11	Upregulated
LTA	2.17141	1.07567e-10	Upregulated
MARS	1.98473	1.19178e-10	Upregulated
DPM2	1.15609	1.19361e-10	Upregulated
PPP1R15A	1.00301	1.46363e-10	Upregulated
HDLBP	1.05844	1.64984e-10	Upregulated
ALG5	1.23195	1.96305e-10	Upregulated
XIAP	1.09048	2.47136e-10	Upregulated
CCR7	1.63239	2.75517e-10	Upregulated
SELL	1.40234	2.75611e-10	Upregulated
PLPP5	1.50784	3.25454e-10	Upregulated
MGAT2	1.88586	3.31736e-10	Upregulated
SQOR	1.1568	3.51379e-10	Upregulated
UTP11	1.20741	3.88229e-10	Upregulated
BOLA3	1.19867	5.90494e-10	Upregulated
PAICS	2.32113	6.11973e-10	Upregulated
RELB	1.22299	6.26686e-10	Upregulated
PDE4B	1.47681	6.46214e-10	Upregulated
DNPEP	1.04906	6.61518e-10	Upregulated
MRPS23	1.11152	7.44648e-10	Upregulated
C1GALT1	1.19877	9.39279e-10	Upregulated
ZNF593	1.63323	1.08988e-09	Upregulated
ETF1	1.31756	1.16242e-09	Upregulated
GCNT1	1.51766	1.20357e-09	Upregulated
BCL2L1	1.98645	1.20795e-09	Upregulated
LDLR	2.87738	1.29186e-09	Upregulated
FBXO6	2.11663	1.47594e-09	Upregulated
PSMC2	1.03922	1.58791e-09	Upregulated
PAG1	1.3738	2.09581e-09	Upregulated
ISOC2	1.71318	2.10136e-09	Upregulated
C4orf48	1.60133	2.59601e-09	Upregulated
ENDOD1	1.58122	2.64367e-09	Upregulated
IFIT5	1.8033	2.6911e-09	Upregulated
SHMT2	1.67039	3.15962e-09	Upregulated
HMGCS1	1.76009	3.22734e-09	Upregulated
EIF2A	1.15934	3.35962e-09	Upregulated
IL1RN	1.66755	3.52699e-09	Upregulated
GORASP2	1.46377	3.76281e-09	Upregulated
HPRT1	1.49332	3.79314e-09	Upregulated
PSMB5	1.16786	4.07221e-09	Upregulated
MFAP1	1.15509	4.80537e-09	Upregulated
FOXP4	1.67829	4.83635e-09	Upregulated
ACP5	1.71343	5.13467e-09	Upregulated
APEX1	1.08854	5.46773e-09	Upregulated
CHSY1	2.0684	5.48035e-09	Upregulated
DCAF13	1.21069	5.89114e-09	Upregulated
MCM6	1.70874	6.4363e-09	Upregulated
TRIM21	1.66914	6.63392e-09	Upregulated
IARS	1.63055	7.17091e-09	Upregulated
PMM2	1.8795	9.81144e-09	Upregulated
HSPA13	2.3515	1.01294e-08	Upregulated
CCDC6	1.60649	1.06322e-08	Upregulated
IL18R1	1.93752	1.13014e-08	Upregulated
CEBPG	1.41991	1.21582e-08	Upregulated
MSMO1	2.04	1.25117e-08	Upregulated
PPP1R16B	1.01877	1.27824e-08	Upregulated
MRTO4	1.46799	1.31935e-08	Upregulated
SAR1B	1.02983	1.37544e-08	Upregulated
EIF4A3	1.04115	1.47702e-08	Upregulated
CCDC47	1.08042	1.49829e-08	Upregulated
TWISTNB	1.29518	1.51247e-08	Upregulated
SLC38A5	2.37385	1.78879e-08	Upregulated
NXT1	1.00348	1.79712e-08	Upregulated
USO1	1.09161	1.91183e-08	Upregulated
DNAJB9	1.79156	1.9248e-08	Upregulated
RDX	1.04056	2.04592e-08	Upregulated
ARL1	1.37104	2.18276e-08	Upregulated
DPH3	1.26994	2.26124e-08	Upregulated
TRIM25	1.70938	2.31226e-08	Upregulated
SERPINB9	1.28512	2.32756e-08	Upregulated
ACAT2	1.11251	2.53495e-08	Upregulated
ACTA2	2.21864	2.62894e-08	Upregulated
ATP8B4	2.48946	2.67385e-08	Upregulated
EGR2	4.06183	2.94641e-08	Upregulated
TMX1	1.02916	3.08546e-08	Upregulated
ASCC3	1.14746	3.33484e-08	Upregulated
XCL1	2.25969	3.37142e-08	Upregulated
TESC	2.53348	3.60741e-08	Upregulated
ETHE1	1.09952	4.74803e-08	Upregulated
DCUN1D5	1.07776	4.92834e-08	Upregulated
TMEM205	1.17181	5.54156e-08	Upregulated
TMEM126A	1.04715	6.70159e-08	Upregulated
IMPDH2	1.22439	6.74339e-08	Upregulated
ABCE1	1.10745	7.15098e-08	Upregulated
CDK4	1.3856	7.22402e-08	Upregulated
GARS	1.33435	8.14812e-08	Upregulated
CALU	1.32651	8.45077e-08	Upregulated
NOP14	1.51777	9.52094e-08	Upregulated
HELB	1.61894	1.13047e-07	Upregulated
CARS	1.44073	1.24212e-07	Upregulated
RAB5A	1.04635	1.25692e-07	Upregulated
RFLNB	1.86083	1.27586e-07	Upregulated
DNAJC9	1.02211	1.35866e-07	Upregulated
TNFSF12	1.03449	1.45195e-07	Upregulated
PARP12	1.32485	1.67273e-07	Upregulated
TMED3	1.36503	1.70721e-07	Upregulated
UHRF1BP1L	1.65502	1.95134e-07	Upregulated
SIL1	1.42015	2.09169e-07	Upregulated
ARID3B	1.59889	2.21731e-07	Upregulated
PARP10	1.19408	2.24253e-07	Upregulated
CBX5	1.10813	2.36647e-07	Upregulated
EHBP1L1	1.36755	2.37866e-07	Upregulated
ICAM1	2.7131	2.48827e-07	Upregulated
PIM2	2.02392	2.76299e-07	Upregulated
GMPPA	2.01299	2.82034e-07	Upregulated
ARL8B	1.13476	2.96097e-07	Upregulated
KPNA2	1.69804	3.08895e-07	Upregulated
PSTPIP2	1.86706	3.33446e-07	Upregulated
SERTAD1	1.30232	3.3849e-07	Upregulated
HSPA1A	1.30239	3.69737e-07	Upregulated
CLPTM1L	1.02263	3.69737e-07	Upregulated
KIAA0040	1.52921	4.21414e-07	Upregulated
UBE2J1	1.03751	4.21414e-07	Upregulated
COPS3	1.01006	4.5342e-07	Upregulated
PTGDS	2.59383	4.94862e-07	Upregulated
ATP2A2	1.58314	4.94862e-07	Upregulated
GRPEL1	1.18438	5.16339e-07	Upregulated
GIT1	1.33802	5.22289e-07	Upregulated
PABPC4	1.01401	5.67462e-07	Upregulated
SRFBP1	1.21181	5.75868e-07	Upregulated
FAM207A	1.35504	5.92805e-07	Upregulated
CD151	1.84135	6.11657e-07	Upregulated
RCN1	1.96046	6.29206e-07	Upregulated
PML	1.36355	6.66169e-07	Upregulated
BTG3	1.26635	8.21417e-07	Upregulated
MZB1	4.15346	8.91967e-07	Upregulated
SEC24D	1.97037	9.15149e-07	Upregulated
CSF1	4.34288	9.35715e-07	Upregulated
ERG28	1.10026	9.43244e-07	Upregulated
BCL3	1.53338	9.94655e-07	Upregulated
NEDD9	1.09794	1.13158e-06	Upregulated
SLC52A2	1.34107	1.1638e-06	Upregulated
IRF4	1.92777	1.21782e-06	Upregulated
MRPL17	1.49453	1.31969e-06	Upregulated
AC090152.1	1.76535	1.33994e-06	Upregulated
ADAM17	1.14304	1.39424e-06	Upregulated
VCL	1.54429	1.64277e-06	Upregulated
ETV6	1.42175	1.64447e-06	Upregulated
NFKBIZ	1.21091	1.64946e-06	Upregulated
IKBIP	1.54939	1.86682e-06	Upregulated
CHPF	2.3706	1.97767e-06	Upregulated
YWHAH	1.02389	2.07909e-06	Upregulated
MRPL15	1.3027	2.08993e-06	Upregulated
RRP15	1.37355	2.36337e-06	Upregulated
PCNA	1.37027	2.58738e-06	Upregulated
CASP3	1.10153	2.67012e-06	Upregulated
EI24	1.20256	2.70435e-06	Upregulated
UBA5	1.22314	2.81661e-06	Upregulated
SBNO2	2.03641	2.97445e-06	Upregulated
BLVRA	1.33227	3.51641e-06	Upregulated
SREBF2	2.01405	3.64284e-06	Upregulated
RAB3GAP1	1.16823	3.68512e-06	Upregulated
FEN1	1.97144	3.76503e-06	Upregulated
CD83	1.23077	3.87892e-06	Upregulated
AK6	1.15036	3.93774e-06	Upregulated
MRPL23	1.35324	4.6871e-06	Upregulated
FKBP4	1.00927	4.9138e-06	Upregulated
DESI1	1.33429	4.99398e-06	Upregulated
FUOM	1.39934	5.22613e-06	Upregulated
SRGAP2	2.05186	5.6671e-06	Upregulated
RRAS2	1.65767	6.00875e-06	Upregulated
PALM2-AKAP2	1.95484	6.05239e-06	Upregulated
IPO5	1.48595	6.47755e-06	Upregulated
GNL2	1.23657	6.53924e-06	Upregulated
SFMBT2	1.78732	6.78278e-06	Upregulated
SLC7A1	3.4202	6.81747e-06	Upregulated
RFC2	1.05237	6.84806e-06	Upregulated
TIMM10	1.20957	6.94706e-06	Upregulated
ORMDL3	1.04587	7.77811e-06	Upregulated
WDR46	1.04685	8.32945e-06	Upregulated
POLD2	1.32774	8.45835e-06	Upregulated
HDAC7	1.16067	8.45835e-06	Upregulated
ALG2	1.87009	8.60916e-06	Upregulated
LARP1B	1.17416	9.08151e-06	Upregulated
ASXL2	1.32279	9.12224e-06	Upregulated
GLUD1	1.05484	9.57393e-06	Upregulated
C21orf91	1.08254	1.04978e-05	Upregulated
NOC3L	1.31002	1.05867e-05	Upregulated
LAG3	3.46674	1.08859e-05	Upregulated
STAT5A	1.28883	1.09302e-05	Upregulated
FARSA	1.09495	1.15016e-05	Upregulated
OXCT1	1.18655	1.178e-05	Upregulated
PNO1	1.71888	1.22783e-05	Upregulated
TMEM214	1.57588	1.2813e-05	Upregulated
RARS	1.08299	1.2862e-05	Upregulated
SOCS3	1.6609	1.39042e-05	Upregulated
SNHG3	1.01778	1.56e-05	Upregulated
RIOK1	1.42804	1.6346e-05	Upregulated
ADAM19	3.491	1.72626e-05	Upregulated
CARD11	1.13214	1.73877e-05	Upregulated
B4GALT5	1.24201	1.74563e-05	Upregulated
MXD1	1.57617	1.75626e-05	Upregulated
ATG101	1.12995	1.79863e-05	Upregulated
MAN1A1	1.05293	1.86453e-05	Upregulated
BZW2	1.65822	2.1278e-05	Upregulated
CHEK1	2.98412	2.21084e-05	Upregulated
BCL2L11	1.14856	2.40836e-05	Upregulated
SNHG15	1.15179	2.54867e-05	Upregulated
ACSL3	1.00324	2.58238e-05	Upregulated
CPD	1.07297	3.00898e-05	Upregulated
CNP	1.54979	3.12653e-05	Upregulated
SNHG16	1.17996	3.35382e-05	Upregulated
MEI1	1.25258	3.52708e-05	Upregulated
MCM4	2.18505	3.70675e-05	Upregulated
SATB1-AS1	1.1331	3.81133e-05	Upregulated
MORF4L2	1.01929	4.2281e-05	Upregulated
ADSL	1.0549	4.45713e-05	Upregulated
TFG	1.02051	4.50567e-05	Upregulated
SLC39A8	1.38845	4.872e-05	Upregulated
SLFN11	2.09815	4.95127e-05	Upregulated
THOC6	2.14141	5.61676e-05	Upregulated
SRGAP2C	1.65226	5.80625e-05	Upregulated
MCMBP	1.41486	5.86149e-05	Upregulated
GABPB1	1.34477	5.86336e-05	Upregulated
CD320	1.16412	5.94092e-05	Upregulated
IFRD2	1.24623	6.43651e-05	Upregulated
TMEM140	1.29987	6.85689e-05	Upregulated
H2AFX	1.11053	6.93056e-05	Upregulated
MMAB	1.26655	6.95567e-05	Upregulated
DDX10	1.35675	6.98878e-05	Upregulated
DHX15	1.04205	7.11627e-05	Upregulated
SFXN4	2.51225	7.47683e-05	Upregulated
MSH2	1.0837	7.64998e-05	Upregulated
COPRS	1.18171	7.6883e-05	Upregulated
CKS2	1.59596	7.93688e-05	Upregulated
IRAK1	1.08803	7.97322e-05	Upregulated
PREB	1.26931	8.36623e-05	Upregulated
GPN3	1.18539	8.71415e-05	Upregulated
SPHK1	2.73287	9.20996e-05	Upregulated
HSPB1	1.18611	9.4524e-05	Upregulated
GFPT1	1.41135	9.86094e-05	Upregulated
PDE4A	1.49589	9.9676e-05	Upregulated
CKS1B	1.27183	0.000116055	Upregulated
ECE1	1.32909	0.000116614	Upregulated
ERO1A	1.15763	0.000116614	Upregulated
GINS2	2.5992	0.00011687	Upregulated
CCL3L1	1.02045	0.000117912	Upregulated
B3GALT6	1.21266	0.000145648	Upregulated
IPO7	1.16274	0.000146406	Upregulated
RNF19B	1.3713	0.000152407	Upregulated
CMSS1	1.47568	0.00015531	Upregulated
ZPR1	1.23388	0.000157059	Upregulated
TIPIN	2.02505	0.000160382	Upregulated
WBP4	1.0183	0.00017693	Upregulated
ALG3	1.45529	0.000182887	Upregulated
SLC39A1	1.01598	0.00019429	Upregulated
KCNK6	1.66801	0.000196825	Upregulated
TMA16	1.07004	0.000197785	Upregulated
MCUR1	1.28446	0.000198797	Upregulated
PSAT1	3.36736	0.000200474	Upregulated
COPG1	1.23939	0.000200474	Upregulated
MRPS17	1.13805	0.000214806	Upregulated
CD79B	1.03089	0.000228238	Upregulated
POLR3D	1.25128	0.000231125	Upregulated
ST6GAL1	1.06254	0.00023632	Upregulated
ZC3H12A	1.00937	0.000256302	Upregulated
UTP14A	1.37667	0.000281487	Upregulated
CTPS1	1.29374	0.000296176	Upregulated
PGD	1.17803	0.00030683	Upregulated
CGAS	1.8745	0.000343235	Upregulated
NOL10	1.1587	0.000362232	Upregulated
MYC	1.5935	0.000381896	Upregulated
MRPL24	1.07473	0.00038297	Upregulated
AARS	1.39072	0.000393515	Upregulated
AIMP2	1.8901	0.000420373	Upregulated
NUDCD1	1.6645	0.000421529	Upregulated
NOP16	1.62139	0.000438481	Upregulated
FKBP2	1.71268	0.000443294	Upregulated
KLHDC7B	1.4371	0.000444948	Upregulated
PARP11	1.14205	0.000463779	Upregulated
AFF1	1.09681	0.000521909	Upregulated
PPIF	1.02923	0.000569915	Upregulated
TOMM70	1.07893	0.00057027	Upregulated
STT3A	1.74075	0.00057944	Upregulated
MIS12	1.19216	0.000607345	Upregulated
DHX58	1.51794	0.00061033	Upregulated
CIAPIN1	1.04747	0.00061033	Upregulated
ATIC	1.45982	0.000623693	Upregulated
TSR1	1.2897	0.000625631	Upregulated
RRS1	1.85373	0.000627834	Upregulated
GOT1	1.71943	0.000715128	Upregulated
CASP7	1.20913	0.000730076	Upregulated
SEC23B	1.25486	0.000743811	Upregulated
AGK	1.04996	0.000744675	Upregulated
ST8SIA6	1.2911	0.000751154	Upregulated
POC1B	1.34034	0.000757309	Upregulated
MSH6	1.06955	0.000822325	Upregulated
PLAU	3.08272	0.000837306	Upregulated
TXNDC5	2.53826	0.000847328	Upregulated
CLSPN	2.3921	0.000926699	Upregulated
MIR222HG	3.16334	0.000933799	Upregulated
STARD4	1.62751	0.000955423	Upregulated
RHEBL1	2.94813	0.000992186	Upregulated
IMPAD1	1.00105	0.00100367	Upregulated
GOLT1B	1.10529	0.00101322	Upregulated
ADPRHL2	1.2831	0.00101829	Upregulated
ELMO2	1.74293	0.00104547	Upregulated
ARPC1A	1.08249	0.00104759	Upregulated
B4GALT3	1.2772	0.00104926	Upregulated
MDFIC	1.38626	0.00122357	Upregulated
FAM210A	1.08914	0.00127592	Upregulated
TP53BP2	1.22498	0.00128921	Upregulated
CSRNP1	1.21823	0.00131221	Upregulated
CREB3	1.10978	0.00140307	Upregulated
NUS1	1.13473	0.00142998	Upregulated
SLC16A7	1.01118	0.00147283	Upregulated
ETV7	4.41337	0.00158059	Upregulated
RALB	1.41908	0.00164804	Upregulated
LARP4	1.34631	0.00203793	Upregulated
SND1-IT1	1.77548	0.00212773	Upregulated
C1GALT1C1	1.34836	0.00224775	Upregulated
FTSJ1	1.68639	0.00248728	Upregulated
BLM	1.15013	0.00262204	Upregulated
LYRM1	1.00846	0.00262625	Upregulated
CCDC71L	1.23564	0.00275779	Upregulated
TIMM23	1.4724	0.00299131	Upregulated
TRIM69	1.1965	0.00312957	Upregulated
SYNE3	3.32494	0.00314818	Upregulated
SEC24C	1.50232	0.00321854	Upregulated
RPIA	1.03301	0.00322102	Upregulated
AC018926.2	1.92466	0.00330378	Upregulated
GCSH	1.1148	0.00337873	Upregulated
UNC93B1	1.81299	0.0034488	Upregulated
GRWD1	1.14958	0.00345064	Upregulated
AC007384.1	1.05939	0.00345064	Upregulated
GNPDA1	1.27089	0.00348671	Upregulated
NACC1	1.17152	0.00355377	Upregulated
DAP	1.00521	0.00367878	Upregulated
NCR3	2.1647	0.00372498	Upregulated
PPIL1	2.03096	0.00381578	Upregulated
TRAF2	1.68541	0.00381578	Upregulated
ATAD5	1.27612	0.0039095	Upregulated
LSG1	1.02726	0.00408145	Upregulated
TPD52	1.45607	0.00419751	Upregulated
LIM2	1.86936	0.0045953	Upregulated
TRMT6	1.14297	0.00476817	Upregulated
AC006449.6	2.14065	0.00485381	Upregulated
BYSL	2.78663	0.00490614	Upregulated
MLKL	1.20158	0.00524631	Upregulated
SELENOM	1.12082	0.00534983	Upregulated
RTP4	1.03608	0.00543263	Upregulated
PTDSS1	1.10851	0.00544295	Upregulated
EMC9	1.4809	0.00553279	Upregulated
FAM241A	2.35107	0.00601741	Upregulated
FAM89A	2.11259	0.00629658	Upregulated
ABCF2	1.0183	0.00636616	Upregulated
PYROXD1	1.09886	0.00643056	Upregulated
MPDU1	1.19309	0.00701907	Upregulated
NTPCR	1.11567	0.00708257	Upregulated
LMNA	1.03301	0.00750843	Upregulated
AGPS	1.09018	0.00755927	Upregulated
GALE	1.76688	0.00761081	Upregulated
NRAS	1.18979	0.00777134	Upregulated
ETS2	1.37459	0.0077737	Upregulated
SRF	1.35315	0.00780631	Upregulated
TMEM97	2.37474	0.00795042	Upregulated
GALM	1.12942	0.00800741	Upregulated
EXOSC3	1.03739	0.0080605	Upregulated
TLNRD1	1.17627	0.00810489	Upregulated
MFSD14A	1.13668	0.00820062	Upregulated
FAM98A	1.24345	0.00831705	Upregulated
NOP2	1.58324	0.00844729	Upregulated
SYNJ2	1.92643	0.00990147	Upregulated

### Sheet: Downregulated
Gene	LogFC	Adjusted_PValue	Regulation
CXCR4	-3.18609	2.88868e-247	Downregulated
BTG1	-1.56597	1.734e-242	Downregulated
FGFBP2	-5.20015	4.07429e-242	Downregulated
RPS3	-1.04625	7.34788e-235	Downregulated
CYBA	-1.67505	2.82213e-220	Downregulated
YPEL3	-2.47819	2.86896e-208	Downregulated
CLIC3	-1.58306	3.28015e-153	Downregulated
TYROBP	-1.24025	4.06105e-147	Downregulated
MXD4	-2.47817	4.82015e-128	Downregulated
KLRB1	-1.84873	2.06133e-123	Downregulated
LSP1	-1.65307	2.69854e-115	Downregulated
AC004687.1	-1.24013	6.11739e-110	Downregulated
ITM2B	-1.02627	9.68033e-108	Downregulated
SARAF	-1.18336	1.0207e-92	Downregulated
ARHGDIB	-1.00299	2.75555e-81	Downregulated
PLAAT4	-1.03022	1.51116e-80	Downregulated
LBH	-1.70833	2.97831e-77	Downregulated
GZMM	-1.88457	1.96733e-74	Downregulated
PNRC1	-1.04536	5.69604e-73	Downregulated
HCST	-1.26926	4.98301e-69	Downregulated
PDCD4	-1.73177	8.03616e-69	Downregulated
ARL4C	-1.0793	5.69524e-67	Downregulated
ATM	-1.95156	4.70707e-65	Downregulated
STK17A	-1.01347	3.45906e-62	Downregulated
EPB41	-1.81934	3.32028e-59	Downregulated
SORL1	-1.88775	4.66237e-58	Downregulated
PIK3R1	-1.37459	1.17152e-57	Downregulated
AOAH	-1.68201	1.03447e-54	Downregulated
MYO1F	-1.66287	1.24656e-50	Downregulated
PRMT2	-1.1415	1.04547e-49	Downregulated
FOXP1	-1.27039	7.25739e-49	Downregulated
LAPTM5	-1.31277	1.5436e-44	Downregulated
PPP2R5C	-1.23543	1.85082e-43	Downregulated
PIK3IP1	-2.30687	3.42829e-43	Downregulated
MBP	-1.01302	4.27855e-42	Downregulated
C1orf21	-1.3627	2.03665e-40	Downregulated
SEPTIN6	-1.29238	2.16094e-38	Downregulated
KLRF1	-1.48709	2.68668e-38	Downregulated
ZBTB20	-2.02746	3.50102e-36	Downregulated
GCHFR	-2.49824	2.52293e-35	Downregulated
SPON2	-4.27932	2.7184e-35	Downregulated
AUTS2	-2.67871	7.61742e-35	Downregulated
PYHIN1	-1.08168	2.70657e-32	Downregulated
ZFP36L2	-1.35916	9.39386e-32	Downregulated
CCSER2	-1.11485	6.14176e-31	Downregulated
TGFB1	-1.1223	2.61925e-30	Downregulated
H1FX	-1.26903	7.49057e-30	Downregulated
CNOT6L	-1.33246	1.19234e-29	Downregulated
SUN2	-1.50217	1.7812e-29	Downregulated
ARHGAP9	-1.35462	7.62237e-29	Downregulated
SEPTIN9	-1.79868	2.16518e-28	Downregulated
JUN	-1.38613	2.4319e-28	Downregulated
RNF166	-2.16131	7.93876e-28	Downregulated
SLA2	-1.71684	1.21741e-27	Downregulated
MATK	-1.33895	1.73482e-26	Downregulated
SH2D1B	-1.19336	1.55678e-25	Downregulated
SMAD7	-1.52751	4.95748e-25	Downregulated
FYB1	-1.18121	2.19378e-24	Downregulated
SYNE1	-1.86406	2.42258e-24	Downregulated
BCL11B	-2.03252	2.95304e-23	Downregulated
RBM38	-2.2431	1.22309e-22	Downregulated
LYAR	-1.56362	3.08823e-22	Downregulated
LEPROTL1	-1.20872	5.94974e-22	Downregulated
ADGRG1	-2.31084	2.074e-21	Downregulated
YPEL1	-2.11219	2.58355e-20	Downregulated
AKNA	-1.15906	3.43601e-20	Downregulated
PITPNC1	-1.40462	1.7838e-18	Downregulated
S100A4	-1.47099	3.62153e-17	Downregulated
PTPN22	-1.24705	5.7049e-17	Downregulated
IL16	-1.55322	7.28508e-17	Downregulated
PLEKHF1	-2.30314	1.77229e-16	Downregulated
TMIGD2	-1.65319	5.4523e-15	Downregulated
CEBPD	-1.06065	2.76847e-14	Downregulated
IRF3	-1.19051	4.07938e-14	Downregulated
ATP8A1	-1.78558	5.53656e-14	Downregulated
GLIPR1	-1.62178	6.09152e-14	Downregulated
CXXC5	-1.53529	1.27302e-13	Downregulated
PRKACB	-1.45511	1.35213e-13	Downregulated
TRG-AS1	-1.744	3.93248e-13	Downregulated
FGD3	-1.46174	7.17461e-13	Downregulated
KLHL24	-1.84139	1.79049e-12	Downregulated
CEMIP2	-1.53588	5.53571e-12	Downregulated
PBXIP1	-1.75783	5.76828e-12	Downregulated
AHNAK	-1.84853	7.44208e-12	Downregulated
RGS2	-2.82921	1.11775e-11	Downregulated
LPGAT1	-1.11904	1.64177e-11	Downregulated
LINC00996	-1.93091	1.84448e-11	Downregulated
C12orf75	-1.28292	4.22575e-11	Downregulated
CD52	-1.87104	5.00348e-11	Downregulated
TBC1D10C	-1.24843	6.38483e-11	Downregulated
FAM43A	-2.708	8.70896e-11	Downregulated
SPOCK2	-1.08431	9.32101e-11	Downregulated
BCL9L	-2.28113	1.31216e-10	Downregulated
DIP2A	-1.43624	6.59287e-10	Downregulated
AGPAT4	-1.72832	8.17641e-10	Downregulated
CD8A	-1.40732	1.10854e-09	Downregulated
MHENCR	-2.6901	1.31108e-09	Downregulated
PLEKHA2	-1.06063	2.08334e-09	Downregulated
CCM2	-1.15379	2.15739e-09	Downregulated
ABCB1	-2.00122	3.1006e-09	Downregulated
RBL2	-1.46583	4.80537e-09	Downregulated
DPEP2	-3.1828	6.33853e-09	Downregulated
PDE3B	-1.66472	1.43445e-08	Downregulated
ABTB1	-1.79136	1.07921e-07	Downregulated
MLLT3	-1.15722	3.95794e-07	Downregulated
TSC22D3	-1.34715	4.3469e-07	Downregulated
PCID2	-1.3032	6.05059e-07	Downregulated
PREX1	-1.0257	1.09584e-06	Downregulated
NXPH4	-1.8596	1.55812e-06	Downregulated
CKAP2	-1.81601	1.65209e-06	Downregulated
CDKN2D	-1.21251	1.86574e-06	Downregulated
GLCCI1	-1.45562	1.9428e-06	Downregulated
ABLIM1	-1.63727	2.01073e-06	Downregulated
PTGDR	-1.99837	2.42646e-06	Downregulated
F2R	-1.44805	3.45119e-06	Downregulated
CDKN1B	-1.18002	4.37744e-06	Downregulated
HLA-DPB1	-1.18573	4.43564e-06	Downregulated
RHOBTB3	-1.73531	7.91581e-06	Downregulated
CBR4	-1.96975	8.35571e-06	Downregulated
CMIP	-1.27704	1.49217e-05	Downregulated
FAM118A	-1.48349	2.48908e-05	Downregulated
S1PR1	-2.47804	2.93393e-05	Downregulated
ST6GALNAC6	-1.25837	3.9472e-05	Downregulated
PILRB	-1.199	4.10391e-05	Downregulated
DUSP2	-1.40788	5.04594e-05	Downregulated
CARD19	-1.32836	5.08887e-05	Downregulated
HIST1H1C	-1.39348	5.28408e-05	Downregulated
TSEN54	-1.35299	5.40397e-05	Downregulated
AC008105.3	-1.21309	7.73988e-05	Downregulated
SIPA1	-1.1403	8.85174e-05	Downregulated
NMT2	-1.76671	0.000109892	Downregulated
TCF7	-1.28344	0.000126689	Downregulated
TLE1	-1.94432	0.000142192	Downregulated
CCNH	-1.14815	0.000159012	Downregulated
RAB37	-3.59178	0.000164317	Downregulated
LINC00861	-2.02773	0.000166457	Downregulated
RCSD1	-1.03917	0.000258207	Downregulated
SNHG14	-1.34154	0.000271282	Downregulated
ABHD15	-1.87776	0.000356121	Downregulated
HIST1H1E	-1.05833	0.000368278	Downregulated
RALGDS	-1.06635	0.000454364	Downregulated
ZFP36	-1.61287	0.000511804	Downregulated
CD300A	-1.58434	0.000519214	Downregulated
TBCD	-1.12372	0.000574805	Downregulated
ADAM28	-2.79566	0.000575004	Downregulated
AC245407.2	-2.13359	0.000609992	Downregulated
S1PR5	-1.48523	0.00071521	Downregulated
ITM2C	-1.90127	0.00086445	Downregulated
DBP	-2.62698	0.00101411	Downregulated
BNIP3L	-1.02019	0.00103829	Downregulated
COLGALT2	-2.47939	0.00106094	Downregulated
RASA3	-1.15471	0.00108344	Downregulated
SLC25A45	-1.43434	0.00116461	Downregulated
CTDSP2	-1.52141	0.00163725	Downregulated
FCMR	-1.61153	0.00167197	Downregulated
DAAM1	-1.02935	0.00180584	Downregulated
CCDC18-AS1	-1.03107	0.00250888	Downregulated
CALCOCO1	-1.08197	0.00329784	Downregulated
LRMP	-1.34877	0.00352607	Downregulated
KLF3	-1.11942	0.00370032	Downregulated
DLGAP1-AS1	-1.23623	0.00387395	Downregulated
PDE7A	-1.12743	0.0044596	Downregulated
TTC38	-1.63683	0.0044596	Downregulated
PSME4	-1.06625	0.00453078	Downregulated
EPHA4	-3.15061	0.00516736	Downregulated
BAZ2B	-1.61151	0.00544955	Downregulated
PWWP3A	-1.00013	0.00589457	Downregulated
MYBL1	-1.12582	0.00597104	Downregulated
P2RY10	-1.29587	0.00597104	Downregulated
TCP11L2	-1.97712	0.00606178	Downregulated
EPB41L4A-AS1	-1.04335	0.00685173	Downregulated
PCMTD2	-1.98337	0.00732633	Downregulated
PRKY	-1.19728	0.00745156	Downregulated
PLXND1	-2.67952	0.00762425	Downregulated
CTSF	-2.92188	0.00813573	Downregulated
IP6K2	-1.13572	0.00854697	Downregulated
FGR	-3.04342	0.0094237	Downregulated
SMAD3	-2.42522	0.00977336	Downregulated
