## Supplemental Table 11 for "Single-cell transcriptomics reveals targeted modulation of inflammatory repertoire by SOCE blockers"

### Sheet: Details
	Supplemetary Table 11 - Significant DGE genes of Control vs PHA + BTP2 for CD4+ Treg Cells
	Upregulated genes are considered as the ones increased in the PHA + BTP2 condition as compared to Control
	and downregulated as the ones decreased in the PHA + BTP2 condition as compared to Control

### Sheet: Upregulated
Gene	LogFC	Adjusted_PValue	Regulation
HSP90AB1	1.99757	7.26806e-73	Upregulated
CALR	2.65361	3.44103e-66	Upregulated
GAPDH	1.77282	9.77506e-61	Upregulated
ACTB	1.30476	1.98406e-57	Upregulated
HSPA5	3.04537	2.55556e-55	Upregulated
MYL6	1.50287	2.55556e-55	Upregulated
CDK2AP2	3.21531	1.36873e-53	Upregulated
HSP90AA1	1.41181	1.47559e-46	Upregulated
ACTG1	1.44442	2.75317e-46	Upregulated
PPIB	1.96623	4.43463e-43	Upregulated
TUBA1B	2.18202	2.3937e-42	Upregulated
HSP90B1	2.27366	1.40667e-41	Upregulated
CLIC1	2.26966	5.30086e-41	Upregulated
PDIA3	2.02365	1.02847e-36	Upregulated
SDF2L1	2.88829	9.52235e-36	Upregulated
TNFRSF4	3.50035	7.78482e-35	Upregulated
PSMA7	1.44798	2.60023e-34	Upregulated
MT-ND5	1.07331	3.45737e-34	Upregulated
PFN1	1.27424	3.90511e-34	Upregulated
NDUFV2	1.92106	9.23105e-34	Upregulated
PDIA6	2.34221	2.30753e-33	Upregulated
HNRNPA3	1.46495	4.00349e-32	Upregulated
CD96	2.5011	6.59066e-32	Upregulated
CORO1A	1.50926	1.44611e-31	Upregulated
MT2A	1.86106	3.97645e-30	Upregulated
MANF	2.70619	4.43902e-30	Upregulated
ENO1	1.43821	1.63027e-28	Upregulated
TNFRSF18	2.91038	1.8519e-27	Upregulated
LCP1	1.82903	5.70833e-26	Upregulated
TXN	1.746	9.99324e-26	Upregulated
CHCHD2	1.20784	1.64625e-25	Upregulated
PSME2	1.7045	2.7031e-25	Upregulated
CD7	1.62914	1.49421e-24	Upregulated
PPP1R14B	2.13573	1.6635e-24	Upregulated
SLC3A2	2.05292	3.8983e-24	Upregulated
HNRNPA2B1	1.04653	5.65194e-24	Upregulated
SSR4	1.42424	6.51916e-24	Upregulated
SNRPB	1.59239	8.22748e-24	Upregulated
PRDX1	1.59897	2.04735e-23	Upregulated
SEC61B	1.56428	6.54212e-23	Upregulated
TPM3	1.28197	2.33015e-22	Upregulated
CIAO2B	1.74511	1.05324e-21	Upregulated
CREM	1.63381	1.48835e-21	Upregulated
NDUFA4	1.21027	1.98238e-21	Upregulated
SELENOS	2.23348	4.39423e-21	Upregulated
SEC61G	1.85131	4.70184e-21	Upregulated
TYMP	2.00921	5.08349e-21	Upregulated
NDUFA13	1.2087	7.80944e-21	Upregulated
GUK1	1.41071	8.78249e-21	Upregulated
CTLA4	2.13916	9.85187e-21	Upregulated
RAC2	1.48101	2.17928e-20	Upregulated
UBB	1.11465	2.72142e-20	Upregulated
SUB1	1.2054	4.63725e-20	Upregulated
PKM	1.52505	6.45572e-20	Upregulated
COX6A1	1.34949	6.29552e-19	Upregulated
SEC11C	1.83638	1.34532e-18	Upregulated
HNRNPM	1.46853	1.3586e-18	Upregulated
SNX9	2.50503	1.5394e-18	Upregulated
CYP51A1	3.51854	2.65308e-18	Upregulated
POMP	1.5161	3.5799e-18	Upregulated
SELENOK	1.61217	3.77268e-18	Upregulated
SPCS2	1.45295	5.33975e-18	Upregulated
CD63	1.74979	5.53482e-18	Upregulated
MYDGF	2.08116	6.59768e-18	Upregulated
CYTIP	1.28816	4.19456e-17	Upregulated
SQLE	3.41526	8.07186e-17	Upregulated
PARK7	1.25668	8.21823e-17	Upregulated
EIF4A1	1.17246	1.46105e-16	Upregulated
ARPC5L	1.58592	1.55174e-16	Upregulated
BCL2A1	3.16325	3.01771e-16	Upregulated
COX6C	1.23056	3.38966e-16	Upregulated
BATF	1.76174	3.8113e-16	Upregulated
EIF5A	1.4279	3.87278e-16	Upregulated
PGK1	1.36039	4.19577e-16	Upregulated
DNAJA1	1.69339	4.50706e-16	Upregulated
TUBB4B	1.87143	5.90624e-16	Upregulated
NOP10	1.60252	6.21827e-16	Upregulated
GNG5	1.4157	8.68639e-16	Upregulated
SURF4	2.11201	8.88925e-16	Upregulated
RBM3	1.50912	9.2707e-16	Upregulated
PRELID1	1.4322	1.02307e-15	Upregulated
GSTP1	1.54396	1.10312e-15	Upregulated
HSPD1	1.48512	2.08217e-15	Upregulated
SNRPG	1.42354	3.28739e-15	Upregulated
HUWE1	2.22685	3.7802e-15	Upregulated
DDX39A	2.23784	5.59244e-15	Upregulated
STIP1	2.23525	1.29078e-14	Upregulated
TMED10	1.82541	1.87482e-14	Upregulated
DDX21	1.59055	2.0432e-14	Upregulated
TPI1	1.16672	4.53576e-14	Upregulated
TNFRSF9	3.95026	4.82879e-14	Upregulated
TOP1	1.51035	7.67438e-14	Upregulated
OSTC	1.78437	2.20374e-13	Upregulated
HSPE1	1.27134	2.98535e-13	Upregulated
YWHAQ	1.61357	3.12477e-13	Upregulated
NCL	1.00039	3.25739e-13	Upregulated
S100A11	1.16062	3.60949e-13	Upregulated
ROMO1	1.83403	3.61993e-13	Upregulated
TUBB	1.4169	3.70889e-13	Upregulated
NDUFS6	1.41894	4.13856e-13	Upregulated
PSMD8	1.20774	4.1425e-13	Upregulated
HIF1A	1.77319	5.70943e-13	Upregulated
PSMB6	1.49545	5.70943e-13	Upregulated
ATP5MD	1.2908	6.19594e-13	Upregulated
RAN	1.03762	8.65166e-13	Upregulated
NDUFB8	1.18226	1.04233e-12	Upregulated
GSTO1	1.6238	1.41858e-12	Upregulated
NFKB1	1.91087	2.40055e-12	Upregulated
EIF2S2	1.20485	2.4032e-12	Upregulated
GPR183	1.48075	2.74846e-12	Upregulated
CDC37	1.34865	2.768e-12	Upregulated
NME1	2.28671	4.78598e-12	Upregulated
LMAN1	1.55838	5.48574e-12	Upregulated
CANX	1.56298	5.63301e-12	Upregulated
HSPH1	2.4086	5.80865e-12	Upregulated
STAT1	1.54533	7.64515e-12	Upregulated
HCST	1.38904	9.83922e-12	Upregulated
PSMA5	1.41241	1.70297e-11	Upregulated
CCT5	1.52303	1.87639e-11	Upregulated
PSMD7	1.48615	1.87639e-11	Upregulated
CCT3	1.36245	2.0682e-11	Upregulated
PFDN2	1.49625	2.11687e-11	Upregulated
CD69	1.35858	3.47681e-11	Upregulated
DNAJB11	2.32144	3.63436e-11	Upregulated
CCT6A	1.4243	4.1002e-11	Upregulated
TUBA1C	2.12053	5.24714e-11	Upregulated
CCT2	1.51317	5.73625e-11	Upregulated
TRMT112	1.15662	7.24638e-11	Upregulated
IL2RG	1.07778	7.50397e-11	Upregulated
PSMA1	1.28282	8.15342e-11	Upregulated
ABCF1	1.40512	8.27302e-11	Upregulated
RGCC	1.60365	8.93827e-11	Upregulated
ARPC1B	1.08696	9.68273e-11	Upregulated
PSMB3	1.2256	1.07516e-10	Upregulated
PLP2	1.39526	1.49638e-10	Upregulated
CCND2	1.52436	1.74065e-10	Upregulated
CDV3	1.11827	2.07788e-10	Upregulated
UBL5	1.04705	2.43855e-10	Upregulated
SLC25A5	1.3139	2.46486e-10	Upregulated
BZW1	1.25655	3.21801e-10	Upregulated
RBM8A	1.14942	3.39608e-10	Upregulated
ATP5MC3	1.18153	3.52642e-10	Upregulated
BANF1	1.46831	3.63553e-10	Upregulated
PSMA3	1.36822	3.66166e-10	Upregulated
EIF5B	1.24269	3.9233e-10	Upregulated
CRELD2	2.38942	3.95519e-10	Upregulated
PSMB9	1.03845	4.43095e-10	Upregulated
P4HB	1.61601	4.64173e-10	Upregulated
RELB	2.05295	4.82784e-10	Upregulated
PSMA6	1.22543	5.18022e-10	Upregulated
EZR	1.20355	5.30674e-10	Upregulated
NOL7	1.22704	5.59814e-10	Upregulated
FDFT1	1.84061	6.58637e-10	Upregulated
SPCS3	1.42331	8.27315e-10	Upregulated
SRSF3	1.00835	1.17365e-09	Upregulated
TMED9	1.39157	1.29135e-09	Upregulated
BST2	1.36268	1.71879e-09	Upregulated
DAD1	1.13426	1.8125e-09	Upregulated
FDPS	1.55968	2.20883e-09	Upregulated
PHB	1.35389	2.3353e-09	Upregulated
IFITM2	1.12788	2.84398e-09	Upregulated
TXNDC17	1.87971	3.37884e-09	Upregulated
VDAC1	1.34244	3.37884e-09	Upregulated
SARS	1.45591	3.53634e-09	Upregulated
ILF2	1.50151	3.98902e-09	Upregulated
FERMT3	1.86271	4.53585e-09	Upregulated
RAP1A	1.17595	4.82713e-09	Upregulated
H2AFZ	1.00287	4.91976e-09	Upregulated
GBP2	1.14673	5.21078e-09	Upregulated
LAPTM4B	3.03782	5.88913e-09	Upregulated
SFPQ	1.12903	6.15031e-09	Upregulated
TWF2	1.83357	6.58434e-09	Upregulated
TIGIT	1.11564	6.94536e-09	Upregulated
GTF3C6	1.33515	8.33071e-09	Upregulated
CCT4	1.34956	8.41873e-09	Upregulated
SEM1	1.20031	9.66256e-09	Upregulated
ATP1B3	1.57828	1.18914e-08	Upregulated
PSMD14	1.60198	1.60163e-08	Upregulated
EIF6	1.33633	1.73261e-08	Upregulated
SELENOH	1.08875	1.89876e-08	Upregulated
NAMPT	1.55979	2.03773e-08	Upregulated
MRPL51	1.29225	2.11696e-08	Upregulated
LSM7	1.0795	2.19203e-08	Upregulated
PSMA4	1.26134	2.26972e-08	Upregulated
RPL22L1	1.40666	2.37069e-08	Upregulated
CAP1	1.04615	2.56425e-08	Upregulated
TNIP2	1.65137	2.57205e-08	Upregulated
CCT8	1.24903	3.64054e-08	Upregulated
DBI	1.00161	3.88513e-08	Upregulated
NDUFC2	1.06652	3.93471e-08	Upregulated
PUF60	1.313	4.89519e-08	Upregulated
PNP	2.40605	4.9932e-08	Upregulated
TARS	2.02608	5.47601e-08	Upregulated
NFKB2	1.7153	5.65186e-08	Upregulated
VCP	1.4224	5.79241e-08	Upregulated
LAYN	2.69225	5.86132e-08	Upregulated
SRSF2	1.08055	5.97369e-08	Upregulated
SNRPE	1.11113	6.79233e-08	Upregulated
MAP1LC3B	1.33448	7.2188e-08	Upregulated
PSMD2	1.39339	9.87589e-08	Upregulated
MICOS10	1.07824	1.06638e-07	Upregulated
COX17	1.40304	1.09501e-07	Upregulated
WARS	2.22397	1.1061e-07	Upregulated
VASP	1.47698	1.1061e-07	Upregulated
INSIG1	2.428	1.13493e-07	Upregulated
BUD23	1.40034	1.17004e-07	Upregulated
PTPN6	1.85331	1.28282e-07	Upregulated
IL2RB	1.18826	1.57238e-07	Upregulated
NDUFA6	1.19671	1.58342e-07	Upregulated
LMAN2	1.19549	1.5847e-07	Upregulated
ISG15	1.20228	1.61198e-07	Upregulated
MRPL20	1.05683	1.67045e-07	Upregulated
PSMC1	1.23585	1.71237e-07	Upregulated
POLR2L	1.06353	1.91068e-07	Upregulated
CHMP2A	1.13899	2.09877e-07	Upregulated
YARS	1.89044	2.11997e-07	Upregulated
ARHGDIA	1.1038	2.28406e-07	Upregulated
PSMC4	1.47019	2.43596e-07	Upregulated
SDF4	1.38985	2.56832e-07	Upregulated
SYNCRIP	1.30722	2.73051e-07	Upregulated
PHPT1	1.73968	3.24564e-07	Upregulated
IDI1	1.50536	3.47814e-07	Upregulated
UQCRQ	1.1319	3.75462e-07	Upregulated
ADRM1	1.28774	3.75793e-07	Upregulated
HERPUD1	1.30286	3.76981e-07	Upregulated
TMEM258	1.01076	3.82482e-07	Upregulated
EIF3J	1.21814	3.88355e-07	Upregulated
SRM	1.29559	4.16992e-07	Upregulated
MAGOH	1.14149	4.29158e-07	Upregulated
FAS	2.18031	4.41006e-07	Upregulated
SURF2	1.6382	5.67024e-07	Upregulated
DCTPP1	1.82333	5.6882e-07	Upregulated
GADD45GIP1	1.02513	5.93175e-07	Upregulated
ATP6V0B	1.07015	7.18349e-07	Upregulated
LAMTOR5	1.0979	8.10066e-07	Upregulated
RAB8B	1.85515	8.70927e-07	Upregulated
NDUFA12	1.00644	8.82907e-07	Upregulated
SAT1	1.03322	9.63527e-07	Upregulated
CFAP298	1.32807	9.91707e-07	Upregulated
TUBA4A	1.30537	9.91707e-07	Upregulated
RNF145	1.42878	1.05028e-06	Upregulated
LGALS1	1.47305	1.10007e-06	Upregulated
TMEM208	1.36934	1.13381e-06	Upregulated
BOLA3	1.66814	1.14242e-06	Upregulated
DNAJC3	1.71327	1.1469e-06	Upregulated
SRSF9	1.01149	1.17946e-06	Upregulated
PSMD13	1.21182	1.22479e-06	Upregulated
PSMB2	1.32119	1.24041e-06	Upregulated
XBP1	1.45491	1.25987e-06	Upregulated
SNRPF	1.06255	1.26393e-06	Upregulated
TPM4	1.29716	1.37146e-06	Upregulated
EHD4	2.06837	1.38688e-06	Upregulated
NDUFB6	1.50324	1.96483e-06	Upregulated
CYCS	1.06182	2.98831e-06	Upregulated
PPA1	1.03643	3.02334e-06	Upregulated
ID3	1.94119	3.07178e-06	Upregulated
ITGB1BP1	1.6046	3.13423e-06	Upregulated
PRMT1	1.18501	3.27093e-06	Upregulated
PSMB8	1.00382	3.55059e-06	Upregulated
MLEC	1.20943	3.56937e-06	Upregulated
ETHE1	1.46899	3.59079e-06	Upregulated
DESI1	1.9001	3.60727e-06	Upregulated
GBP5	1.28175	3.62385e-06	Upregulated
GPATCH4	1.58752	3.97864e-06	Upregulated
RANBP1	1.14283	4.18875e-06	Upregulated
NDUFAB1	1.09813	4.25274e-06	Upregulated
HSPA9	1.06296	4.25274e-06	Upregulated
CYSTM1	1.89972	4.42278e-06	Upregulated
LUZP1	1.82318	4.46802e-06	Upregulated
UNC119	2.12788	5.0691e-06	Upregulated
SH2D2A	1.4733	5.07127e-06	Upregulated
ACAT2	1.64313	5.17884e-06	Upregulated
FUNDC2	1.35994	5.21717e-06	Upregulated
MRPL33	1.315	5.34025e-06	Upregulated
LY6E	1.05147	5.41586e-06	Upregulated
MCRIP1	1.45879	5.4711e-06	Upregulated
RBM17	1.12812	5.4964e-06	Upregulated
TKT	1.03363	5.5975e-06	Upregulated
TRAF1	1.54334	6.29144e-06	Upregulated
CKLF	1.03241	7.57969e-06	Upregulated
PRDX5	1.02457	7.63529e-06	Upregulated
C17orf49	1.14604	7.6703e-06	Upregulated
TAP1	1.34474	7.79557e-06	Upregulated
HSPB1	1.44978	7.7993e-06	Upregulated
HMGCS1	2.87388	8.49209e-06	Upregulated
BAG1	1.30897	1.0579e-05	Upregulated
SGK1	2.85464	1.17989e-05	Upregulated
METRNL	2.62636	1.27683e-05	Upregulated
TXNL4A	1.07836	1.33438e-05	Upregulated
IFI6	1.28046	1.611e-05	Upregulated
PSMD1	1.37699	1.69198e-05	Upregulated
MRPS12	1.22648	1.70294e-05	Upregulated
PSMD11	1.20746	1.74291e-05	Upregulated
PDAP1	1.0802	1.74291e-05	Upregulated
MTFP1	2.10441	1.95903e-05	Upregulated
SNF8	1.23761	2.2517e-05	Upregulated
FUBP1	1.21327	2.32157e-05	Upregulated
EWSR1	1.41725	2.41915e-05	Upregulated
PUM3	1.45311	2.5269e-05	Upregulated
TOMM22	1.24815	2.66391e-05	Upregulated
TRAM1	1.00186	2.87679e-05	Upregulated
ZNRD2	1.41348	3.18281e-05	Upregulated
NHP2	1.09146	3.42176e-05	Upregulated
HNRNPAB	1.14853	3.77248e-05	Upregulated
AP2S1	1.04352	3.82829e-05	Upregulated
MRPL3	1.45422	4.41478e-05	Upregulated
PRDX4	2.12285	4.42843e-05	Upregulated
PDIA4	1.88116	5.03613e-05	Upregulated
CISD2	1.42865	5.57668e-05	Upregulated
TIMM13	1.28321	6.10564e-05	Upregulated
SOCS1	1.02071	6.10564e-05	Upregulated
DNAJC15	1.15004	7.95771e-05	Upregulated
ILF3	1.0112	8.02193e-05	Upregulated
ATF4	1.04195	8.40473e-05	Upregulated
SLC1A5	2.87308	9.35094e-05	Upregulated
PMAIP1	1.86955	9.91623e-05	Upregulated
MRPL14	1.17242	0.000102648	Upregulated
GNG2	1.4362	0.000105786	Upregulated
PITPNC1	1.62034	0.000117922	Upregulated
CDC123	1.27675	0.000122561	Upregulated
MRPL1	1.57543	0.000127373	Upregulated
ELOC	1.08246	0.000127757	Upregulated
ARF4	1.34297	0.000128377	Upregulated
PAK1IP1	1.88487	0.000132839	Upregulated
TSPYL2	1.39808	0.000133973	Upregulated
MRPL52	1.03022	0.000135117	Upregulated
YIF1A	1.54749	0.000143674	Upregulated
LINC01943	1.43968	0.00015155	Upregulated
SEC13	1.8411	0.000172477	Upregulated
RNH1	1.08087	0.000176576	Upregulated
HSBP1	1.19105	0.000201507	Upregulated
TMED2	1.16434	0.000201507	Upregulated
HIVEP3	3.09508	0.000218309	Upregulated
EIF4A3	1.27055	0.000218565	Upregulated
SSR3	1.09539	0.000235167	Upregulated
POLR2K	1.02306	0.000235167	Upregulated
EBNA1BP2	1.61094	0.000256435	Upregulated
NUTF2	1.30742	0.000256435	Upregulated
EIF4G1	1.35762	0.000270925	Upregulated
YWHAE	1.00113	0.000273819	Upregulated
CYTOR	1.11388	0.000291127	Upregulated
HSPA4	1.42175	0.000292678	Upregulated
PSMC2	1.33543	0.000292678	Upregulated
PTPN7	1.07459	0.000292678	Upregulated
TXNL1	1.02169	0.000292678	Upregulated
ZNRD1	1.12426	0.000331635	Upregulated
SRPRB	1.92058	0.000343876	Upregulated
MSMO1	1.9333	0.000358631	Upregulated
SRA1	1.72177	0.000370087	Upregulated
LRRC32	2.90642	0.000376824	Upregulated
MT1X	1.10009	0.000405907	Upregulated
WDR43	1.15257	0.000458505	Upregulated
PNKP	1.41044	0.000481472	Upregulated
PFDN6	1.41613	0.000481484	Upregulated
SLC7A5	2.48287	0.000494371	Upregulated
PSMD3	1.3751	0.000498939	Upregulated
GARS	1.46531	0.000519663	Upregulated
MRPS15	1.09008	0.000519663	Upregulated
PBDC1	1.38133	0.000537551	Upregulated
CD28	1.13565	0.000537573	Upregulated
FABP5	1.43555	0.000548772	Upregulated
PPM1M	1.88007	0.000583764	Upregulated
SLIRP	1.00293	0.000583764	Upregulated
PSMB7	1.04377	0.000615881	Upregulated
CORO1B	1.49648	0.000644797	Upregulated
NOP16	2.06278	0.000682783	Upregulated
TOMM40	1.22828	0.000722193	Upregulated
TMEM126B	1.32756	0.000747451	Upregulated
SNRPA1	1.02341	0.000757694	Upregulated
CHORDC1	1.20765	0.000783692	Upregulated
TNIP1	1.00089	0.000821073	Upregulated
MRPL13	1.64397	0.000830351	Upregulated
CCDC47	1.36399	0.000858631	Upregulated
ERVK3-1	1.41882	0.00085871	Upregulated
PSMD9	1.07593	0.000959335	Upregulated
EBP	1.48735	0.00105208	Upregulated
POU2F2	1.07487	0.00110567	Upregulated
KDELR2	1.12791	0.00113712	Upregulated
DERL1	1.32978	0.00114976	Upregulated
APOBEC3G	1.56711	0.00123328	Upregulated
PDXK	1.41531	0.00132682	Upregulated
ACOT9	2.24056	0.00142688	Upregulated
ALG5	1.3121	0.00143478	Upregulated
TIPRL	1.12952	0.00150183	Upregulated
IFI35	1.35118	0.00150363	Upregulated
COA4	1.03091	0.0015542	Upregulated
DGKE	1.40187	0.00169292	Upregulated
ETF1	1.67111	0.00172052	Upregulated
SNHG15	1.28806	0.00176449	Upregulated
NARS	1.13265	0.00193954	Upregulated
NDFIP2	2.72582	0.00206986	Upregulated
RAB10	1.19695	0.00221308	Upregulated
GNL3	1.10571	0.00221308	Upregulated
COPS3	1.21639	0.00225043	Upregulated
IL27RA	1.06867	0.00240408	Upregulated
PSMD12	1.27054	0.00243264	Upregulated
PRNP	1.36438	0.00252707	Upregulated
PTTG1	2.19689	0.00255397	Upregulated
SRP54	1.06316	0.00255435	Upregulated
ATG3	1.10738	0.00258558	Upregulated
SRRT	1.41701	0.00262986	Upregulated
POLD2	1.39492	0.00265491	Upregulated
DCAF13	1.33892	0.00282407	Upregulated
CEBPG	1.75087	0.00285691	Upregulated
ERG28	1.31163	0.00289808	Upregulated
ERLEC1	1.14401	0.00297189	Upregulated
MIR155HG	1.61966	0.00310719	Upregulated
MRPL23	1.47246	0.00314852	Upregulated
PSMB5	1.20383	0.00335216	Upregulated
KPNA2	1.98374	0.0034245	Upregulated
AKR1A1	1.18265	0.00353486	Upregulated
FAM207A	1.62288	0.00359006	Upregulated
NXT1	1.28619	0.00364978	Upregulated
AHSA1	1.1412	0.0041827	Upregulated
ELP5	1.53569	0.00427529	Upregulated
NDUFB3	1.02785	0.00433687	Upregulated
FKBP4	1.20101	0.0044746	Upregulated
SMS	1.17314	0.00464198	Upregulated
MFSD10	1.33802	0.0047085	Upregulated
PSENEN	1.27747	0.0057981	Upregulated
ANXA6	1.34361	0.00581351	Upregulated
IRF7	1.12538	0.00607796	Upregulated
EEF1E1	1.03339	0.00622564	Upregulated
RDH11	1.25414	0.00674289	Upregulated
COMMD8	1.41654	0.00678719	Upregulated
EIF4E2	1.10755	0.00684439	Upregulated
RTCB	1.1409	0.00710229	Upregulated
TXNDC9	1.14016	0.00735632	Upregulated
SPPL2A	1.3072	0.00746802	Upregulated
MT1E	3.00314	0.00749129	Upregulated
PARVG	1.45644	0.00764483	Upregulated
IER5	1.38234	0.00764483	Upregulated
ECHDC1	1.06072	0.0080264	Upregulated
APLP2	1.09559	0.00804355	Upregulated
APOBEC3C	1.7461	0.00823704	Upregulated
FOSL2	1.92775	0.00882518	Upregulated
HSD17B10	1.06843	0.0088841	Upregulated
COPB2	1.08839	0.0093056	Upregulated
MAP2K3	1.33842	0.00974506	Upregulated

### Sheet: Downregulated
Gene	LogFC	Adjusted_PValue	Regulation
KLF2	-2.96679	2.94474e-43	Downregulated
SARAF	-1.31933	8.98742e-38	Downregulated
SRSF5	-1.21776	1.27249e-23	Downregulated
CD52	-1.99972	1.598e-23	Downregulated
NOP53	-1.26017	3.42358e-22	Downregulated
SYNE2	-1.82694	6.9777e-19	Downregulated
FYB1	-1.54271	4.53722e-18	Downregulated
SF1	-1.14772	8.37607e-16	Downregulated
VAMP2	-1.40139	2.39091e-15	Downregulated
DDX17	-1.37621	2.57317e-15	Downregulated
PRMT2	-1.67881	1.53373e-14	Downregulated
JUNB	-1.30162	2.34436e-14	Downregulated
LEPROTL1	-1.37631	5.26053e-14	Downregulated
ZFP36L2	-1.58241	5.73399e-12	Downregulated
GIMAP7	-1.30777	8.09629e-12	Downregulated
PLAAT4	-1.87318	1.69419e-11	Downregulated
TMEM123	-1.07163	3.75812e-10	Downregulated
SOCS3	-1.36492	1.60039e-09	Downregulated
YPEL3	-1.48904	2.00824e-09	Downregulated
PDCD4	-1.20084	2.89234e-09	Downregulated
PIK3IP1	-1.3766	4.03132e-09	Downregulated
LINC00861	-3.40766	4.36434e-09	Downregulated
PBXIP1	-1.54035	1.06203e-08	Downregulated
MBP	-1.34714	2.02338e-08	Downregulated
LIME1	-3.42225	2.31022e-08	Downregulated
LSP1	-1.30763	2.52345e-08	Downregulated
BTG2	-1.34244	5.62564e-08	Downregulated
GIMAP1	-1.84447	3.96704e-07	Downregulated
RIPOR2	-1.54421	5.4088e-07	Downregulated
SCAF11	-1.02342	7.48342e-07	Downregulated
H1FX	-1.0847	2.68517e-06	Downregulated
IL10RA	-1.56696	4.88312e-06	Downregulated
EPB41	-1.1693	5.41586e-06	Downregulated
RNASET2	-1.10413	1.27453e-05	Downregulated
S100A4	-1.22793	1.37036e-05	Downregulated
CAMK4	-1.73497	1.41862e-05	Downregulated
ADD3	-2.06639	1.49425e-05	Downregulated
TSC22D3	-1.39913	1.52315e-05	Downregulated
IL7R	-1.3937	2.79225e-05	Downregulated
SNHG32	-1.34817	4.87e-05	Downregulated
PIK3R1	-1.15693	5.59382e-05	Downregulated
EMB	-1.14876	9.021e-05	Downregulated
KLF3	-1.73708	9.91623e-05	Downregulated
IQGAP2	-1.25037	0.000104237	Downregulated
KLF13	-1.18234	0.000139798	Downregulated
LINC01089	-2.25552	0.000241246	Downregulated
PIM1	-1.07234	0.00040099	Downregulated
SAMHD1	-1.04702	0.00041207	Downregulated
CSGALNACT1	-4.25262	0.000721327	Downregulated
LITAF	-1.08267	0.000783761	Downregulated
PDE3B	-1.40258	0.00176754	Downregulated
SORL1	-1.48976	0.00193209	Downregulated
CD55	-2.92488	0.00217031	Downregulated
JUN	-1.14285	0.00304955	Downregulated
TRAPPC6A	-1.49249	0.00370477	Downregulated
S1PR4	-1.17548	0.00379707	Downregulated
RASA3	-1.99434	0.00396063	Downregulated
LPAR6	-3.04514	0.00454572	Downregulated
HLA-DPB1	-1.54459	0.00561245	Downregulated
CDKN2D	-1.69132	0.00606787	Downregulated
ZNF101	-1.39286	0.00621532	Downregulated
SEPTIN9	-1.13053	0.00742315	Downregulated
BIN2	-1.16904	0.00849133	Downregulated
BTN3A2	-1.00441	0.00979829	Downregulated
