## Supplemental Table 12 for "Single-cell transcriptomics reveals targeted modulation of inflammatory repertoire by SOCE blockers"

### Sheet: Details
	Supplemetary Table 12 - Significant DGE genes of Control vs PHA + CM4620 for CD4+ Treg Cells
	Upregulated genes are considered as the ones increased in the PHA + CM4620 condition as compared to Control
	and downregulated as the ones decreased in the PHA + CM4620 condition as compared to Control

### Sheet: Upregulated
Gene	LogFC	Adjusted_PValue	Regulation
HSP90AB1	2.23006	1.43492e-97	Upregulated
CALR	2.73373	2.37359e-77	Upregulated
HSPA5	3.33345	1.2357e-76	Upregulated
GAPDH	1.74124	2.30851e-71	Upregulated
HSP90AA1	1.66455	2.41468e-70	Upregulated
CLIC1	2.58189	9.45228e-65	Upregulated
MYL6	1.47771	1.66649e-62	Upregulated
ACTB	1.26114	1.43955e-61	Upregulated
PSME2	2.31504	4.03394e-61	Upregulated
CDK2AP2	3.08404	8.44952e-58	Upregulated
HSP90B1	2.44074	8.69194e-57	Upregulated
PFN1	1.45909	1.1208e-53	Upregulated
ENO1	1.78814	5.57709e-53	Upregulated
PSMA7	1.62983	5.88324e-53	Upregulated
PDIA6	2.61186	1.42529e-52	Upregulated
SDF2L1	3.07684	5.72762e-52	Upregulated
PPIB	1.98514	2.02997e-51	Upregulated
TNFRSF4	3.9077	5.4828e-50	Upregulated
TUBA1B	2.19674	5.4828e-50	Upregulated
ACTG1	1.3486	5.27247e-48	Upregulated
PDIA3	2.06984	2.46326e-44	Upregulated
TXN	2.08682	2.47499e-44	Upregulated
SLC3A2	2.38359	3.9163e-42	Upregulated
CORO1A	1.52359	2.8541e-41	Upregulated
TNFRSF18	3.24418	6.49906e-40	Upregulated
HNRNPA2B1	1.16371	7.84565e-37	Upregulated
LCP1	1.95852	8.08505e-37	Upregulated
TYMP	2.40792	1.68958e-36	Upregulated
PPP1R14B	2.37148	6.31823e-36	Upregulated
SNRPB	1.76673	6.41509e-36	Upregulated
NDUFA4	1.39572	2.43022e-35	Upregulated
CIAO2B	1.96227	1.11919e-33	Upregulated
TPM3	1.45502	1.35059e-33	Upregulated
MANF	2.74519	2.94202e-33	Upregulated
SEC61B	1.69735	1.06511e-32	Upregulated
HNRNPA3	1.39333	1.18853e-32	Upregulated
EIF4A1	1.43502	1.95563e-32	Upregulated
SUB1	1.37045	2.84415e-32	Upregulated
UBB	1.2736	9.01973e-32	Upregulated
CD63	2.08995	1.17605e-31	Upregulated
CTLA4	2.39195	3.8127e-31	Upregulated
POMP	1.77687	4.30973e-31	Upregulated
MT2A	1.77196	8.37519e-31	Upregulated
SSR4	1.47804	9.02381e-31	Upregulated
NDUFV2	1.75211	9.7502e-31	Upregulated
SEC61G	1.98808	1.64832e-30	Upregulated
PRDX1	1.6934	1.70115e-30	Upregulated
PKM	1.75745	3.06793e-30	Upregulated
SPCS2	1.64849	7.78775e-30	Upregulated
RBM3	1.80343	6.00684e-29	Upregulated
CHCHD2	1.15744	2.27878e-28	Upregulated
CD7	1.63577	2.41674e-28	Upregulated
YWHAQ	2.00455	1.5207e-27	Upregulated
GUK1	1.49921	5.89787e-27	Upregulated
DNAJA1	1.8955	1.64686e-26	Upregulated
SELENOK	1.72401	3.68371e-26	Upregulated
BCL2A1	3.28977	7.68227e-26	Upregulated
NOP10	1.84623	1.08311e-25	Upregulated
RAC2	1.5434	3.61939e-25	Upregulated
HSPD1	1.69264	5.55073e-25	Upregulated
SEC11C	1.90398	7.44291e-25	Upregulated
TNFRSF9	4.29658	1.06923e-24	Upregulated
PHB	1.84998	2.36929e-24	Upregulated
NME2	1.20631	5.27781e-24	Upregulated
PSMB3	1.57538	7.02669e-24	Upregulated
TUBB	1.70158	7.73223e-24	Upregulated
PSMB6	1.76449	1.11996e-23	Upregulated
EIF5A	1.5741	1.16252e-23	Upregulated
HUWE1	2.45392	2.84892e-23	Upregulated
PGK1	1.47491	5.42498e-23	Upregulated
STIP1	2.53008	6.69895e-23	Upregulated
HIF1A	2.05907	6.93467e-23	Upregulated
ATP5MD	1.48616	7.57533e-23	Upregulated
ISG15	1.84267	8.95313e-23	Upregulated
CD3D	1.06576	9.2903e-23	Upregulated
SURF4	2.27953	1.20941e-22	Upregulated
PARK7	1.35314	1.45492e-22	Upregulated
MYDGF	2.09951	1.51679e-22	Upregulated
SELENOS	2.1444	1.937e-22	Upregulated
NDUFS6	1.64645	2.37111e-22	Upregulated
GSTP1	1.65038	4.49024e-22	Upregulated
GNG5	1.54259	5.29464e-22	Upregulated
COX6C	1.31885	7.25874e-22	Upregulated
CREM	1.47618	7.59042e-22	Upregulated
DDX21	1.75339	8.87472e-22	Upregulated
OSTC	1.97725	1.39161e-21	Upregulated
BATF	1.93021	1.67144e-21	Upregulated
HSPE1	1.48265	1.71876e-21	Upregulated
CYP51A1	3.4211	2.18589e-21	Upregulated
ACTR3	1.45296	2.30566e-21	Upregulated
RBM8A	1.45505	2.33209e-21	Upregulated
PSMA1	1.5961	3.15056e-21	Upregulated
CD96	2.02917	3.31581e-21	Upregulated
TPI1	1.30359	4.66625e-21	Upregulated
ARPC1B	1.32554	4.81465e-21	Upregulated
STAT1	1.83529	4.9408e-21	Upregulated
HSPA8	1.14203	1.16728e-20	Upregulated
PSMD7	1.74467	1.22669e-20	Upregulated
PRELID1	1.47429	2.35123e-20	Upregulated
SNX9	2.44582	2.39947e-20	Upregulated
SNRPG	1.52265	3.54104e-20	Upregulated
PSMA4	1.67534	4.55503e-20	Upregulated
NDUFA13	1.11088	4.55503e-20	Upregulated
RAN	1.14005	4.7951e-20	Upregulated
NME1	2.523	1.43314e-19	Upregulated
VCP	1.87997	2.58669e-19	Upregulated
PSMA5	1.63457	3.25547e-19	Upregulated
P4HB	1.88523	3.41689e-19	Upregulated
BZW1	1.50264	4.61848e-19	Upregulated
HNRNPM	1.38178	4.65354e-19	Upregulated
CCT2	1.79269	5.97948e-19	Upregulated
EIF2S2	1.36421	6.11366e-19	Upregulated
CYTIP	1.25602	6.8926e-19	Upregulated
S100A11	1.2896	7.56289e-19	Upregulated
PSMA6	1.47864	7.6292e-19	Upregulated
PFDN2	1.6613	8.28435e-19	Upregulated
NCL	1.06295	1.00382e-18	Upregulated
TMED10	1.85879	1.23871e-18	Upregulated
TMED9	1.72998	1.23871e-18	Upregulated
TUBB4B	1.8675	1.58056e-18	Upregulated
SFPQ	1.47177	1.81061e-18	Upregulated
BANF1	1.70667	2.14161e-18	Upregulated
COX6A1	1.24341	3.56878e-18	Upregulated
PSMA2	1.41397	3.68574e-18	Upregulated
IFI6	1.92505	9.0973e-18	Upregulated
TUBA1C	2.32622	9.6123e-18	Upregulated
SERBP1	1.14517	1.38036e-17	Upregulated
LY6E	1.61859	1.78272e-17	Upregulated
ABCF1	1.64498	2.30677e-17	Upregulated
DDX39A	2.29219	3.56418e-17	Upregulated
PSMB2	1.7672	4.28786e-17	Upregulated
NOL7	1.40559	5.64062e-17	Upregulated
PSMA3	1.61386	5.80944e-17	Upregulated
CCND2	1.76677	6.20517e-17	Upregulated
CD74	1.24941	6.20517e-17	Upregulated
DNAJB11	2.47422	6.60835e-17	Upregulated
SNRPD1	1.5294	7.58274e-17	Upregulated
IL2RG	1.2704	8.25855e-17	Upregulated
NFKB1	1.99765	9.19873e-17	Upregulated
CANX	1.65194	1.19306e-16	Upregulated
DBI	1.25094	1.56727e-16	Upregulated
PSMD8	1.25216	1.57504e-16	Upregulated
FDPS	1.75222	1.68304e-16	Upregulated
CDC37	1.42867	1.72299e-16	Upregulated
ATP5MC3	1.34933	2.25486e-16	Upregulated
PLP2	1.53679	2.58717e-16	Upregulated
ATP1B3	1.91124	2.81717e-16	Upregulated
CCT5	1.66082	4.24533e-16	Upregulated
NFKBIA	1.26071	5.30468e-16	Upregulated
PSMD14	1.88901	5.39825e-16	Upregulated
SRGN	1.10067	5.46735e-16	Upregulated
ARPC5L	1.44778	6.26357e-16	Upregulated
GBP5	1.85249	6.98082e-16	Upregulated
XBP1	1.88391	8.74974e-16	Upregulated
GSTO1	1.64815	1.01979e-15	Upregulated
LMAN1	1.68527	1.72566e-15	Upregulated
PSMC4	1.76997	1.863e-15	Upregulated
EIF5B	1.3778	2.17209e-15	Upregulated
WARS	2.60369	2.39104e-15	Upregulated
PSMB1	1.14274	3.17865e-15	Upregulated
NDUFB8	1.17664	3.819e-15	Upregulated
PSMC1	1.59677	4.27582e-15	Upregulated
HCST	1.46824	4.57143e-15	Upregulated
CD69	1.4266	4.75981e-15	Upregulated
CCT3	1.42325	5.27838e-15	Upregulated
ILF2	1.70511	6.67686e-15	Upregulated
BST2	1.51558	1.03266e-14	Upregulated
DESI1	2.44228	1.08767e-14	Upregulated
TXNDC17	2.06032	1.16998e-14	Upregulated
PPA1	1.39521	1.28755e-14	Upregulated
GPR183	1.50971	1.43188e-14	Upregulated
UBL5	1.10744	1.44059e-14	Upregulated
CCT8	1.4838	1.92594e-14	Upregulated
CRELD2	2.54214	1.98217e-14	Upregulated
SQLE	2.96192	3.42143e-14	Upregulated
PSMB9	1.10002	3.61703e-14	Upregulated
HNRNPC	1.0276	4.48717e-14	Upregulated
MRPL51	1.47976	6.28213e-14	Upregulated
HSPH1	2.45492	6.94703e-14	Upregulated
VASP	1.74499	7.12086e-14	Upregulated
TOP1	1.41497	8.32712e-14	Upregulated
PSMB8	1.29677	8.94672e-14	Upregulated
ARHGDIA	1.34887	9.24353e-14	Upregulated
PRMT1	1.50572	9.6867e-14	Upregulated
LAMTOR5	1.37059	1.0791e-13	Upregulated
NAMPT	1.75491	1.78146e-13	Upregulated
PSMD2	1.60013	2.25522e-13	Upregulated
IL2RB	1.4994	2.8105e-13	Upregulated
TRMT112	1.18673	2.95585e-13	Upregulated
IL2RA	1.26183	5.05835e-13	Upregulated
VDAC1	1.43044	6.56269e-13	Upregulated
TMEM258	1.21864	8.83194e-13	Upregulated
MRPL52	1.53539	1.05231e-12	Upregulated
SRM	1.5603	1.65156e-12	Upregulated
NDUFC2	1.18537	1.70939e-12	Upregulated
GBP2	1.29588	2.07447e-12	Upregulated
IDI1	1.71159	2.09175e-12	Upregulated
RAB8B	2.16318	2.22061e-12	Upregulated
SAT1	1.29226	2.57921e-12	Upregulated
HERPUD1	1.52847	3.2267e-12	Upregulated
NHP2	1.42167	3.4877e-12	Upregulated
RELB	2.02752	3.69458e-12	Upregulated
PMAIP1	2.37621	4.08035e-12	Upregulated
SYNCRIP	1.50225	4.38343e-12	Upregulated
RAP1A	1.23636	5.02818e-12	Upregulated
NDUFAB1	1.35064	5.18037e-12	Upregulated
SSBP1	1.11028	5.18037e-12	Upregulated
SLC25A5	1.27561	5.34631e-12	Upregulated
PNP	2.586	5.37732e-12	Upregulated
LGALS1	1.70903	5.66581e-12	Upregulated
SPCS3	1.43371	5.69408e-12	Upregulated
PRDX6	1.26793	7.05017e-12	Upregulated
TARS	2.22259	7.65084e-12	Upregulated
NDUFA1	1.13759	8.15262e-12	Upregulated
RANBP1	1.38778	8.37766e-12	Upregulated
DNAJC3	1.98637	9.63603e-12	Upregulated
SARS	1.49698	9.71614e-12	Upregulated
PRDX4	2.59959	1.04618e-11	Upregulated
PSMD13	1.45639	1.07154e-11	Upregulated
ADRM1	1.42471	1.12393e-11	Upregulated
PTPN6	2.09063	1.14075e-11	Upregulated
NFKB2	1.7882	1.24221e-11	Upregulated
PSMC3	1.48971	1.26388e-11	Upregulated
SNRPE	1.22133	1.5299e-11	Upregulated
TAP1	1.63777	1.81795e-11	Upregulated
CCT6A	1.3269	2.65109e-11	Upregulated
INSIG1	2.61131	3.39727e-11	Upregulated
RPL22L1	1.4777	3.64085e-11	Upregulated
SRSF2	1.14732	3.64085e-11	Upregulated
EZR	1.17665	5.6668e-11	Upregulated
JPT1	1.29666	5.86457e-11	Upregulated
SEM1	1.24555	6.03073e-11	Upregulated
TMEM208	1.53104	6.15355e-11	Upregulated
CAP1	1.09662	6.15355e-11	Upregulated
EIF6	1.37889	6.97544e-11	Upregulated
HNRNPAB	1.44647	8.70628e-11	Upregulated
CCT4	1.3645	8.70628e-11	Upregulated
MAP1LC3B	1.39458	8.99374e-11	Upregulated
COX17	1.4917	9.00967e-11	Upregulated
MAGOH	1.2402	9.86678e-11	Upregulated
SRA1	2.24583	1.04782e-10	Upregulated
RGCC	1.46071	1.07725e-10	Upregulated
SNRPB2	1.16453	1.11009e-10	Upregulated
ATP5MC1	1.30441	1.12437e-10	Upregulated
EHD4	2.35746	1.16227e-10	Upregulated
LMAN2	1.2622	1.16439e-10	Upregulated
PSMD1	1.69524	1.20962e-10	Upregulated
FAS	2.3345	1.23675e-10	Upregulated
FERMT3	1.82635	1.28139e-10	Upregulated
ROMO1	1.54532	1.34852e-10	Upregulated
POLR2L	1.12485	1.47895e-10	Upregulated
CYCS	1.20196	2.69178e-10	Upregulated
CKLF	1.27986	2.83365e-10	Upregulated
SDF4	1.45778	3.74726e-10	Upregulated
LINC01943	1.99131	4.58152e-10	Upregulated
C17orf49	1.33851	6.17624e-10	Upregulated
CDV3	1.02366	6.8833e-10	Upregulated
BOLA3	1.80405	7.04288e-10	Upregulated
NUDC	1.17262	8.9286e-10	Upregulated
POU2F2	1.54864	9.60543e-10	Upregulated
ATP5MF	1.03541	9.70955e-10	Upregulated
ABRACL	1.29466	9.81482e-10	Upregulated
GARS	1.91337	1.16713e-09	Upregulated
TNFRSF1B	1.04479	1.23376e-09	Upregulated
PSMD12	1.72627	1.465e-09	Upregulated
SGK1	3.22877	1.52429e-09	Upregulated
CYTOR	1.47709	1.56489e-09	Upregulated
MRPL20	1.08641	1.5794e-09	Upregulated
MRPL54	1.29164	1.62627e-09	Upregulated
LSM7	1.05872	1.63771e-09	Upregulated
SELENOH	1.04239	1.6395e-09	Upregulated
AURKAIP1	1.13548	1.72731e-09	Upregulated
MRPL14	1.4695	2.0538e-09	Upregulated
TPM4	1.35092	2.26756e-09	Upregulated
DYNLL1	1.02408	2.3071e-09	Upregulated
TNIP2	1.54889	2.82167e-09	Upregulated
HSPA4	1.818	3.16818e-09	Upregulated
ARF4	1.70173	3.46923e-09	Upregulated
METRNL	2.87982	3.73124e-09	Upregulated
GTF3C6	1.23324	4.0464e-09	Upregulated
SF3B6	1.0863	4.0464e-09	Upregulated
RAB5IF	1.24722	4.13283e-09	Upregulated
RBM17	1.25914	5.0634e-09	Upregulated
EIF3J	1.23163	5.378e-09	Upregulated
ELOC	1.33486	5.60416e-09	Upregulated
RNF145	1.49059	5.84973e-09	Upregulated
PDIA4	2.20663	6.785e-09	Upregulated
MICOS13	1.14392	7.05566e-09	Upregulated
MX1	1.45244	7.21197e-09	Upregulated
MLEC	1.32803	7.61269e-09	Upregulated
IFITM2	1.01361	8.25596e-09	Upregulated
ACOT9	2.80802	8.32469e-09	Upregulated
ACAT2	1.73539	8.43001e-09	Upregulated
ERH	1.01871	8.72107e-09	Upregulated
HSPA9	1.15005	1.02525e-08	Upregulated
GADD45GIP1	1.07818	1.04335e-08	Upregulated
PDCD5	1.13504	1.09305e-08	Upregulated
TWF2	1.63635	1.17432e-08	Upregulated
CORO1B	1.92425	1.22377e-08	Upregulated
HIVEP3	3.57179	1.22437e-08	Upregulated
NDUFA12	1.03359	1.39564e-08	Upregulated
FKBP4	1.71774	1.49807e-08	Upregulated
HYOU1	2.81266	1.71337e-08	Upregulated
EIF3I	1.04191	1.89987e-08	Upregulated
UNC119	2.19602	1.91279e-08	Upregulated
IL27RA	1.40522	2.41782e-08	Upregulated
GNG2	1.60712	2.685e-08	Upregulated
NUTF2	1.64936	3.01463e-08	Upregulated
ITGB1BP1	1.70777	3.07713e-08	Upregulated
SH2D2A	1.62899	3.22429e-08	Upregulated
LUZP1	1.86387	3.37598e-08	Upregulated
GPATCH4	1.60109	3.44817e-08	Upregulated
SRSF9	1.02411	3.59958e-08	Upregulated
LRRC32	3.18978	3.71902e-08	Upregulated
RHEB	1.44574	3.83183e-08	Upregulated
YIF1A	1.81331	4.07785e-08	Upregulated
DGKE	1.71337	4.37732e-08	Upregulated
TIMM13	1.39667	4.70784e-08	Upregulated
AKR1A1	1.57407	4.96769e-08	Upregulated
MRPL33	1.42169	5.11115e-08	Upregulated
SNRPF	1.05949	5.66153e-08	Upregulated
PUM3	1.64739	5.84289e-08	Upregulated
PSMD11	1.28789	5.84289e-08	Upregulated
FUBP1	1.29837	7.59849e-08	Upregulated
UBE2N	1.14731	8.1905e-08	Upregulated
ANXA2	1.13115	8.81159e-08	Upregulated
BUD23	1.30774	9.82517e-08	Upregulated
NOLC1	1.79688	1.07719e-07	Upregulated
FUNDC2	1.41738	1.26334e-07	Upregulated
UQCRQ	1.06786	1.29036e-07	Upregulated
CHMP2A	1.0858	1.34354e-07	Upregulated
MCRIP1	1.4425	1.38869e-07	Upregulated
ZNRD1	1.36617	1.42114e-07	Upregulated
NDUFA6	1.11324	1.63661e-07	Upregulated
SPPL2A	1.76988	1.86676e-07	Upregulated
TMCO1	1.03756	1.95313e-07	Upregulated
GNL3	1.47641	1.99558e-07	Upregulated
GBP1	1.44567	2.12499e-07	Upregulated
COX20	1.31041	2.36974e-07	Upregulated
NDUFB7	1.008	2.37888e-07	Upregulated
TXNL1	1.20367	2.57879e-07	Upregulated
H2AFY	1.03561	2.62421e-07	Upregulated
LAPTM4B	2.74153	2.73734e-07	Upregulated
GLS	1.19799	3.00531e-07	Upregulated
ATP6V0B	1.01084	3.22248e-07	Upregulated
TRAM1	1.07691	3.24954e-07	Upregulated
MSMO1	2.31304	3.26837e-07	Upregulated
BAG1	1.359	3.54522e-07	Upregulated
PGAM1	1.22565	3.62598e-07	Upregulated
POLR2K	1.19175	3.74441e-07	Upregulated
PDCD10	1.19518	3.75879e-07	Upregulated
PUF60	1.1681	4.27108e-07	Upregulated
TOMM5	1.1382	4.27108e-07	Upregulated
PSMD9	1.26434	4.56229e-07	Upregulated
HMGCS1	2.80398	6.33622e-07	Upregulated
LAYN	2.53789	6.41288e-07	Upregulated
PSMB7	1.25057	6.69912e-07	Upregulated
FDFT1	1.43421	7.08668e-07	Upregulated
KDELR2	1.33462	7.19483e-07	Upregulated
TRAF1	1.53299	1.02001e-06	Upregulated
PHB2	1.04171	1.03541e-06	Upregulated
IER5	1.76957	1.05103e-06	Upregulated
PHPT1	1.57977	1.10271e-06	Upregulated
STRAP	1.25024	1.10754e-06	Upregulated
SSR3	1.17696	1.15975e-06	Upregulated
SLIRP	1.13767	1.16699e-06	Upregulated
RNH1	1.14048	1.2076e-06	Upregulated
GBP4	1.50407	1.21439e-06	Upregulated
ERG28	1.69376	1.31313e-06	Upregulated
MTHFD2	1.63346	1.86792e-06	Upregulated
ATP5PB	1.00523	1.88873e-06	Upregulated
NXT1	1.57968	2.33309e-06	Upregulated
IRF7	1.48256	2.33309e-06	Upregulated
YARS	1.69729	2.36458e-06	Upregulated
APOBEC3G	1.76785	2.40536e-06	Upregulated
MRPL27	1.64951	2.40536e-06	Upregulated
XAF1	1.06341	2.47657e-06	Upregulated
EIF4G1	1.63959	2.52828e-06	Upregulated
PTPN7	1.12682	2.6204e-06	Upregulated
MRPL41	1.02083	3.11295e-06	Upregulated
NDUFA2	1.04237	3.16602e-06	Upregulated
EBNA1BP2	1.73885	3.21416e-06	Upregulated
ATOX1	1.29627	3.25147e-06	Upregulated
TBCB	1.07422	3.29099e-06	Upregulated
LARS	1.1157	3.39353e-06	Upregulated
NDFIP2	3.14511	3.46185e-06	Upregulated
CCDC47	1.54294	3.67003e-06	Upregulated
FABP5	1.4813	3.83864e-06	Upregulated
ILF3	1.0805	3.86194e-06	Upregulated
PSMB4	1.04199	3.94853e-06	Upregulated
DCTPP1	1.59282	4.54838e-06	Upregulated
COPB1	1.13632	4.79827e-06	Upregulated
MRPL3	1.43755	5.28196e-06	Upregulated
PSMD3	1.50242	5.36734e-06	Upregulated
UTP11	2.02065	5.68266e-06	Upregulated
BCAP31	1.05633	5.75735e-06	Upregulated
SNRPA1	1.09645	6.03605e-06	Upregulated
PRNP	1.4954	7.28113e-06	Upregulated
NARS	1.2472	7.35026e-06	Upregulated
CYSTM1	1.82702	7.52465e-06	Upregulated
TOMM22	1.14845	7.55187e-06	Upregulated
SFT2D1	1.50509	8.10507e-06	Upregulated
EBP	1.66757	9.31488e-06	Upregulated
MTFP1	1.91017	1.02856e-05	Upregulated
MT1X	1.19118	1.02927e-05	Upregulated
TMED2	1.14248	1.06758e-05	Upregulated
CLPP	1.02727	1.10663e-05	Upregulated
YWHAE	1.04691	1.18346e-05	Upregulated
PBDC1	1.50743	1.21053e-05	Upregulated
CDC123	1.2265	1.21278e-05	Upregulated
PHF11	1.03211	1.22622e-05	Upregulated
FAM207A	1.86572	1.23768e-05	Upregulated
BCL7C	1.07721	1.23927e-05	Upregulated
CHD4	1.02829	1.25156e-05	Upregulated
ZNRD2	1.35604	1.25965e-05	Upregulated
UFD1	1.02275	1.31971e-05	Upregulated
EEF1E1	1.27346	1.31991e-05	Upregulated
SRRT	1.6201	1.34751e-05	Upregulated
TXNL4A	1.01231	1.39939e-05	Upregulated
FOSL2	2.30319	1.46314e-05	Upregulated
RBCK1	1.08164	1.49023e-05	Upregulated
RRP15	1.51191	1.5178e-05	Upregulated
SND1	1.71221	1.55026e-05	Upregulated
PDAP1	1.02249	1.76664e-05	Upregulated
PSMC2	1.32932	1.9683e-05	Upregulated
EIF2S1	1.14596	2.08384e-05	Upregulated
HSPB1	1.3489	2.1231e-05	Upregulated
MRPL13	1.68987	2.12582e-05	Upregulated
HDAC7	1.701	2.16376e-05	Upregulated
G3BP1	1.01925	2.2073e-05	Upregulated
PFKP	1.36836	2.21385e-05	Upregulated
TUBA4A	1.03832	2.27575e-05	Upregulated
AHSA1	1.31483	2.27995e-05	Upregulated
BMS1	1.48974	2.31192e-05	Upregulated
CLINT1	1.28061	2.33308e-05	Upregulated
NDUFB6	1.22274	2.33349e-05	Upregulated
WDR43	1.24941	2.37729e-05	Upregulated
DERL2	1.28243	2.55959e-05	Upregulated
PTTG1	2.3502	2.63661e-05	Upregulated
SURF2	1.3609	2.79377e-05	Upregulated
DCAF13	1.49893	2.9295e-05	Upregulated
DNAJC15	1.08486	3.34926e-05	Upregulated
EMG1	1.53921	3.53529e-05	Upregulated
CFAP298	1.05498	3.58678e-05	Upregulated
TIMM10	1.70175	3.67307e-05	Upregulated
NCOA3	1.22209	4.53577e-05	Upregulated
GRPEL1	1.66654	4.7725e-05	Upregulated
ICOS	1.44191	5.05006e-05	Upregulated
C4orf48	1.11781	5.8486e-05	Upregulated
NANS	1.44966	5.88761e-05	Upregulated
SATB1	1.14487	5.89194e-05	Upregulated
PCMT1	1.03045	6.12667e-05	Upregulated
CLTB	1.09793	6.16747e-05	Upregulated
PITPNC1	1.61087	6.95329e-05	Upregulated
FAM174C	1.03586	7.38648e-05	Upregulated
EPSTI1	1.40142	7.45658e-05	Upregulated
USP14	1.16065	7.45658e-05	Upregulated
DYNC1I2	1.00318	7.50584e-05	Upregulated
SUGT1	1.03236	7.5474e-05	Upregulated
PAK1IP1	1.76955	8.10728e-05	Upregulated
ETF1	1.78792	8.4706e-05	Upregulated
HSD17B10	1.25526	8.89164e-05	Upregulated
PICALM	1.76262	9.3051e-05	Upregulated
UFM1	1.08277	9.53525e-05	Upregulated
TOMM40	1.24054	0.000104698	Upregulated
TNIP1	1.05764	0.000105184	Upregulated
SPATS2L	1.8138	0.000108361	Upregulated
IER3IP1	1.09059	0.000116634	Upregulated
SEC13	1.67653	0.00011819	Upregulated
PSENEN	1.46308	0.000118401	Upregulated
HSBP1	1.11162	0.000130569	Upregulated
SLC7A5	2.49341	0.000138136	Upregulated
MRPL1	1.45205	0.000138136	Upregulated
YWHAH	1.25983	0.000138414	Upregulated
CTSC	1.08935	0.000138414	Upregulated
TRAPPC4	1.05761	0.000145179	Upregulated
ZYX	1.52981	0.000156755	Upregulated
SLC1A5	2.63894	0.000157799	Upregulated
IARS	1.65473	0.000159959	Upregulated
ANXA6	1.48598	0.000163485	Upregulated
PSMB5	1.25554	0.000163524	Upregulated
SRPRB	1.81122	0.000170056	Upregulated
GAR1	1.40829	0.000170707	Upregulated
AATF	1.09709	0.000170836	Upregulated
ERVK3-1	1.31438	0.000171578	Upregulated
CISD3	1.39313	0.000173031	Upregulated
CD28	1.08548	0.000187421	Upregulated
MAGT1	1.90229	0.000197306	Upregulated
GLRX3	1.18815	0.000208058	Upregulated
MIR155HG	1.67731	0.000220368	Upregulated
LYAR	1.22918	0.000234965	Upregulated
TMEM126B	1.28314	0.000235974	Upregulated
LMNB1	1.58367	0.000243033	Upregulated
SUCLG1	1.05518	0.00024469	Upregulated
CHORDC1	1.17477	0.000244752	Upregulated
GTPBP6	1.20082	0.00025314	Upregulated
MLF2	1.02772	0.000262195	Upregulated
ATP2A2	2.05491	0.000268583	Upregulated
SLC35B1	1.84093	0.00027286	Upregulated
KPNA2	2.02309	0.000286572	Upregulated
EWSR1	1.14726	0.000292504	Upregulated
POLR2F	1.00352	0.000325722	Upregulated
UBE2S	1.17554	0.00032581	Upregulated
RDH11	1.33572	0.000337248	Upregulated
MAP4	1.04927	0.000346833	Upregulated
TWISTNB	1.53192	0.000348744	Upregulated
GTPBP4	1.10071	0.000349013	Upregulated
HMGCR	2.34337	0.000362813	Upregulated
EFHD2	1.04945	0.000370972	Upregulated
SMS	1.32702	0.000371807	Upregulated
EIF4A3	1.17095	0.000382867	Upregulated
NOP16	1.94184	0.000383917	Upregulated
DCPS	1.52509	0.000386215	Upregulated
MRTO4	1.10438	0.000391482	Upregulated
GK	1.71352	0.000393907	Upregulated
STOML2	1.08185	0.000394212	Upregulated
NDUFB3	1.04811	0.000411141	Upregulated
EMC7	1.01335	0.000412468	Upregulated
DERL1	1.27817	0.000414003	Upregulated
MRPL16	1.23309	0.000419668	Upregulated
CLPTM1L	1.35959	0.000428834	Upregulated
MRPL12	1.55261	0.000445129	Upregulated
ALYREF	1.16615	0.000445129	Upregulated
PAICS	1.56465	0.000452393	Upregulated
MRPL4	1.08214	0.000457092	Upregulated
MRPS23	1.13943	0.000463277	Upregulated
LTV1	1.40048	0.000469541	Upregulated
IFI35	1.31112	0.000472341	Upregulated
UBE2Z	1.02726	0.00049484	Upregulated
ZNF593	1.28897	0.000511626	Upregulated
MRPL24	1.43412	0.00051302	Upregulated
TXNDC9	1.2239	0.000519326	Upregulated
GART	1.53893	0.000521245	Upregulated
NT5C	1.02212	0.000530297	Upregulated
SIT1	1.29651	0.000555288	Upregulated
TSPYL2	1.12559	0.000586107	Upregulated
LAP3	1.08433	0.000599176	Upregulated
TAP2	1.57689	0.000607654	Upregulated
MRPL23	1.48809	0.000611643	Upregulated
ITPA	1.17902	0.000647052	Upregulated
ASCC3	1.39111	0.000655861	Upregulated
IFIT3	1.74434	0.000681905	Upregulated
TMEM126A	1.1048	0.000731853	Upregulated
ORMDL2	1.06905	0.000786852	Upregulated
ETHE1	1.10966	0.00080477	Upregulated
OSTF1	1.03223	0.000820613	Upregulated
OLA1	1.03853	0.000867763	Upregulated
NOP14	1.21041	0.000878705	Upregulated
TOR1AIP1	1.35597	0.000973501	Upregulated
RPN1	1.13952	0.00101369	Upregulated
PDXK	1.2541	0.00106216	Upregulated
COMMD1	1.48675	0.00106974	Upregulated
RPF2	1.45457	0.00115428	Upregulated
CISD2	1.20488	0.00118509	Upregulated
GPRIN3	1.19208	0.00125717	Upregulated
LRRC59	1.60519	0.00129098	Upregulated
MPHOSPH10	1.02561	0.00138551	Upregulated
NMI	1.06252	0.00139165	Upregulated
WDR46	1.41393	0.00141887	Upregulated
COA6	1.13175	0.00147885	Upregulated
NRBP1	1.05934	0.00148674	Upregulated
ARCN1	1.33339	0.00152725	Upregulated
RTCB	1.09662	0.00154731	Upregulated
SACS	1.68801	0.0015485	Upregulated
NELFE	1.05069	0.0015485	Upregulated
SLC43A3	2.55899	0.00159689	Upregulated
PFDN6	1.11194	0.00159883	Upregulated
ARHGAP18	2.72944	0.00162272	Upregulated
ATG3	1.01704	0.00163407	Upregulated
SREBF2	2.26985	0.00173892	Upregulated
SQOR	1.08011	0.00183343	Upregulated
RIOK1	1.76969	0.00193978	Upregulated
SLC38A2	1.07672	0.00207079	Upregulated
HARS	1.28003	0.00208669	Upregulated
RRP7A	1.24864	0.00214876	Upregulated
DPH3	1.42623	0.00222284	Upregulated
SLC25A39	1.14232	0.0023876	Upregulated
SAMD9L	1.18415	0.00238941	Upregulated
CDC14A	1.36853	0.00256683	Upregulated
PDCL3	1.00966	0.00258011	Upregulated
SNRPA	1.02852	0.00262068	Upregulated
ALG5	1.0471	0.00267862	Upregulated
TMEM70	1.23681	0.00271144	Upregulated
JAZF1	2.18525	0.00279462	Upregulated
CHCHD1	1.0507	0.00287552	Upregulated
COPB2	1.0815	0.00296012	Upregulated
MRPL15	1.56391	0.00306281	Upregulated
MRPL36	1.03465	0.0030785	Upregulated
IL21R	1.50733	0.00315399	Upregulated
CST7	1.01533	0.00318634	Upregulated
DOCK2	1.0901	0.00331784	Upregulated
CCDC82	1.04874	0.0034114	Upregulated
ZC3H12D	1.55884	0.00348479	Upregulated
SNHG3	1.01778	0.00351008	Upregulated
PITPNA	1.32841	0.0035325	Upregulated
CENPX	1.13121	0.00353671	Upregulated
PDHA1	1.07243	0.00374081	Upregulated
LTA	1.54077	0.0037671	Upregulated
MED8	1.43081	0.00380046	Upregulated
DYNC1LI1	1.01475	0.00382098	Upregulated
ACTN4	1.01741	0.00385848	Upregulated
CDKN1A	1.82705	0.00396625	Upregulated
NOC3L	1.24137	0.00416692	Upregulated
UBAP2L	1.49407	0.00436506	Upregulated
TANK	1.19672	0.00448978	Upregulated
MRPS35	1.09115	0.00448978	Upregulated
ID3	1.46395	0.00452761	Upregulated
SLC12A6	1.773	0.00455565	Upregulated
REL	1.00003	0.00456876	Upregulated
RBM42	1.17089	0.00464007	Upregulated
ACTL6A	1.37693	0.00464358	Upregulated
PNKP	1.09709	0.00465653	Upregulated
SNHG15	1.13755	0.00472114	Upregulated
ENDOD1	2.41093	0.00480621	Upregulated
OTULIN	1.31943	0.00488029	Upregulated
SERPINB9	1.16162	0.00488199	Upregulated
STAT4	1.22387	0.00489088	Upregulated
PMVK	1.29167	0.00491738	Upregulated
MAGOHB	1.30378	0.00495651	Upregulated
OSGEP	1.53824	0.00516159	Upregulated
UCHL3	1.22776	0.00536295	Upregulated
TMED5	1.21648	0.005676	Upregulated
SIRPG	2.11096	0.00587639	Upregulated
RANGAP1	1.34862	0.0061289	Upregulated
TMX1	1.5487	0.00613105	Upregulated
DPM2	1.4399	0.00638803	Upregulated
LDLR	2.22103	0.00647447	Upregulated
CCDC124	1.11247	0.00650085	Upregulated
MAP2K3	1.2441	0.00679213	Upregulated
ARF3	1.26756	0.0069547	Upregulated
DOCK10	1.15956	0.0069547	Upregulated
RRBP1	1.14607	0.00717023	Upregulated
NUP88	1.40258	0.00720473	Upregulated
PDLIM2	1.32377	0.00737345	Upregulated
TRIM25	2.09811	0.00739416	Upregulated
HPF1	1.24984	0.0074119	Upregulated
GORASP2	1.16124	0.00799639	Upregulated
TCOF1	1.31231	0.00802197	Upregulated
RRP9	2.13037	0.00821834	Upregulated
PPP2R1A	1.04626	0.00822456	Upregulated
UQCC2	1.01588	0.00826757	Upregulated
IMP4	1.09021	0.00841742	Upregulated
TRIB3	2.64504	0.00849908	Upregulated
MRPL32	1.10354	0.0085193	Upregulated
MRPS17	1.48051	0.00864282	Upregulated
MTHFD1L	2.17718	0.00883543	Upregulated
CBFB	1.24867	0.00883543	Upregulated
TIMM17A	1.34883	0.00904208	Upregulated
MED19	1.36507	0.00965361	Upregulated
INPP5F	3.27267	0.0097113	Upregulated
CISD1	1.01716	0.00995449	Upregulated

### Sheet: Downregulated
Gene	LogFC	Adjusted_PValue	Regulation
RPL34	-1.01761	1.32599e-67	Downregulated
KLF2	-3.15554	5.67674e-55	Downregulated
SARAF	-1.41721	7.70143e-51	Downregulated
PABPC1	-1.35974	5.02881e-47	Downregulated
SRSF5	-1.18002	5.60668e-30	Downregulated
PNRC1	-1.28002	5.19688e-26	Downregulated
SYNE2	-1.96083	6.10796e-24	Downregulated
CD52	-1.71889	1.15547e-22	Downregulated
NOP53	-1.12315	9.32183e-22	Downregulated
PNISR	-1.03343	8.26425e-21	Downregulated
LEPROTL1	-1.61023	3.10641e-20	Downregulated
FYB1	-1.47051	1.9777e-19	Downregulated
GIMAP7	-1.53327	1.38036e-17	Downregulated
PDCD4	-1.53647	2.20868e-16	Downregulated
DDX17	-1.27753	4.37873e-16	Downregulated
PIK3IP1	-1.84767	6.33772e-16	Downregulated
PRMT2	-1.54122	1.38351e-15	Downregulated
VAMP2	-1.17449	4.33371e-15	Downregulated
JUNB	-1.12954	5.45501e-15	Downregulated
PBXIP1	-2.08103	7.1525e-15	Downregulated
SOCS3	-1.58812	1.11384e-13	Downregulated
TMEM123	-1.11723	1.69469e-13	Downregulated
BCL11B	-1.0939	1.69237e-12	Downregulated
YPEL3	-1.5859	5.42656e-12	Downregulated
MBP	-1.55522	6.32613e-12	Downregulated
CXCR4	-1.22435	1.09025e-11	Downregulated
LINC00861	-3.65162	3.82068e-11	Downregulated
ZFP36L2	-1.29842	2.21898e-10	Downregulated
BTG2	-1.37952	1.00259e-09	Downregulated
LIME1	-3.3494	1.16503e-09	Downregulated
PLAAT4	-1.41131	2.66598e-09	Downregulated
IL7R	-1.84164	3.98778e-09	Downregulated
GIMAP1	-1.98481	4.07753e-09	Downregulated
SELL	-1.0471	2.5726e-08	Downregulated
PIK3R1	-1.43582	4.37732e-08	Downregulated
H1FX	-1.07621	3.15267e-07	Downregulated
SNHG32	-1.56006	3.654e-07	Downregulated
RNASET2	-1.15074	4.27108e-07	Downregulated
CAMK4	-1.87111	6.04201e-07	Downregulated
IL10RA	-1.53019	8.51172e-07	Downregulated
PDE3B	-2.07126	1.02512e-06	Downregulated
EPB41	-1.09099	2.03504e-06	Downregulated
LSP1	-1.01415	2.10843e-06	Downregulated
LINC01089	-2.86502	2.28649e-06	Downregulated
RIPOR2	-1.21407	3.64131e-06	Downregulated
CRIP1	-1.0226	7.90849e-06	Downregulated
TCF7	-1.3197	1.2007e-05	Downregulated
KLF13	-1.13561	1.93071e-05	Downregulated
EMB	-1.13523	2.08384e-05	Downregulated
TTC3	-1.08201	2.28967e-05	Downregulated
PIM1	-1.10895	2.97577e-05	Downregulated
TSC22D3	-1.2018	3.89691e-05	Downregulated
ZNF101	-1.82972	6.5362e-05	Downregulated
RASA3	-2.48722	0.000108361	Downregulated
ADTRP	-1.50385	0.000126077	Downregulated
SORL1	-1.63981	0.000133751	Downregulated
ADD3	-1.4926	0.000141486	Downregulated
ZBTB20	-2.09763	0.000270814	Downregulated
LPAR6	-4.04597	0.00027286	Downregulated
IQGAP2	-1.03863	0.000291698	Downregulated
LEF1	-1.22279	0.000330289	Downregulated
CSGALNACT1	-3.30738	0.000423088	Downregulated
JUN	-1.1671	0.00048269	Downregulated
HLA-DPB1	-1.62193	0.000511626	Downregulated
CDKN2D	-1.76288	0.00144615	Downregulated
RNF125	-1.46409	0.0015157	Downregulated
CCDC18-AS1	-1.69541	0.00277543	Downregulated
PCMTD1	-1.71959	0.00345518	Downregulated
GPR171	-2.16209	0.00364701	Downregulated
ZFP36	-1.49078	0.00372674	Downregulated
CD55	-2.10488	0.00472114	Downregulated
SEPTIN9	-1.09114	0.00477663	Downregulated
KLF3	-1.11086	0.00478635	Downregulated
SLC25A45	-2.73041	0.00484042	Downregulated
MXI1	-2.03957	0.00489088	Downregulated
MHENCR	-2.47655	0.00615866	Downregulated
THEM4	-1.35285	0.0062014	Downregulated
CCDC66	-1.22944	0.00640838	Downregulated
GABPB1-AS1	-1.20702	0.0078391	Downregulated
